# Deep Collection of Quantitative Nuclear Division Dynamics Data in RNAi-treated *Caenorhabditis elegans* Embryos

**DOI:** 10.1101/2020.10.04.325761

**Authors:** Koji Kyoda, Hatsumi Okada, Hiroya Itoga, Shuichi Onami

## Abstract

Recent advances in bioimage informatics techniques have yielded quantitative data on multicellular dynamics from microscopy images of animal development. Several such data collections have been created for *Caenorhabditis elegans* embryos under various gene silencing conditions. However, because of the limited depth of the datasets, it is impractical to apply standard statistical methods to these collections. Here, we created a deep collection of quantitative data on nuclear division dynamics during the first three rounds of cell division in *C. elegans* embryos, in which 263 essential embryonic genes were silenced individually by RNA-mediated interference. The collection consists of datasets from 33 wild-type and 1142 RNAi-treated embryos, including five or more datasets for 189 genes. Application of a two-sample *t*-test identified 8660 reproducible RNAi-induced phenotypes for 421 phenotypic characters. Clustering analysis suggested 24 functional processes essential for early embryogenesis. Our collection is a rich resource for understanding animal development mechanisms.

**In Brief:** Kyoda et al. used bioimage informatics techniques to create a deep collection of quantitative data on nuclear division dynamics in RNAi-treated *C. elegans* embryos for 263 essential embryonic genes. Statistical analysis identified 8660 reproducible RNAi phenotypes for 421 phenotypic characters. The collection is a rich resource for understanding animal development.

**Highlights:**

- Bioimage informatics quantified nuclear division dynamics in *C. elegans* embryos
- From RNAi-silenced embryos we collected 1142 data sets on 263 essential genes
- Statistical analysis identified 8660 reproducible RNAi phenotypes
- Clustering analysis suggested 24 functional processes in *C. elegans* embryogenesis
