## Supplementary material for "Deep Collection of Quantitative Nuclear Division Dynamics Data in RNAi-treated *Caenorhabditis elegans* Embryos": Table S1

### Sheet: Sheet1
Table S1. Embryonic lethality in this study. #inj: number of RNAi-injected worms; #egg: number of eggs laid by the injected worms; #emb: number of eggs that did not hatch; lethality: embryonic lethality in this study; Emb.: embryonic lethality in this study, in the format used by Kamath et al., 2003
Chr.	ORF	#inj	#egg	#emb	lethality	Emb.
I	B0041.4	15	37	11	0.297297	20-40%
I	B0261.4	13	108	2	0.0185185	0
I	B0414.1	15	166	2	0.0185185	0
I	B0511.8	14	13	0	0	0
I	B0511.9	12	100	88	0.88	0.9
I	C01A2.5	11	92	85	0.923913	0.9
I	C04F12.4	17	92	20	0.217391	20-40%
I	C06A5.1	11	125	121	0.968	1
I	C09D4.5	15	30	17	0.566667	50-80%
I	C26C6.2	11	118	14	0.118644	0.1
I	C32E8.2	13	94	24	0.255319	20-40%
I	C32E8.5	11	142	16	0.112676	0.1
I	C36B1.3	14	140	121	0.864286	0.9
I	C36B1.4	11	65	65	1	1
I	C36B1.5	24	191	188	0.984293	1
I	C41D11.2	11	66	1	0.0151515	0
I	C45G3.1	10	123	57	0.463415	50-80%
I	C47B2.4	10	55	55	1	1
I	C50F2.3	10	136	136	1	1
I	C53D5.a	10	67	44	0.656716	50-80%
I	C54G4.8	10	67	8	0.119403	0.1
I	D1007.12	10	36	32	0.888889	0.9
I	D1081.8	10	86	86	1	1
I	DY3.2	11	162	142	0.876543	0.9
I	E01A2.f	9	139	17	0.122302	0.1
I	F22D6.3	10	52	9	0.173077	20-40%
I	F25H2.9	10	91	91	1	1
I	F25H5.4	10	60	28	0.466667	50-80%
I	F26A3.2	10	163	3	0.0184049	0
I	F26B1.3	10	108	97	0.898148	0.9
I	F26E4.1	11	141	119	0.843972	50-80%
I	F26H9.6	10	151	151	1	1
I	F27C1.7	8	8	7	0.875	0.9
I	F30F8.8	10	142	123	0.866197	0.9
I	F31C3.5	10	78	56	0.717949	50-80%
I	F32H2.3	11	121	117	0.966942	1
I	F32H2.5	10	143	122	0.853147	0.9
I	F32H2.6	10	127	19	0.149606	0.1
I	F33H2.5	10	56	55	0.982143	1
I	F36F2.3	17	162	161	0.993827	1
I	F36H2.1	10	122	111	0.909836	0.9
I	F37E3.1	10	128	1	0.0078125	0
I	F39H11.2	9	93	54	0.580645	50-80%
I	F39H11.5	10	64	43	0.671875	50-80%
I	F43G9.1	10	112	4	0.0357143	0
I	F43G9.10	10	106	69	0.650943	50-80%
I	F46F11.5	9	48	41	0.854167	0.9
I	F49D11.1	10	130	49	0.376923	20-40%
I	F52B5.6	10	37	33	0.891892	0.9
I	F53F10.5	10	148	132	0.891892	0.9
I	F53G12.10	10	14	10	0.714286	50-80%
I	F53G12.5	10	152	136	0.894737	0.9
I	F55F8.4	10	141	104	0.894737	0.9
I	F56A3.2	10	74	0	0	0
I	F56A3.3	10	167	167	1	1
I	F56A3.4	10	120	120	1	1
I	F56C11.5	11	178	6	0.0337079	0
I	F56H1.4	10	127	127	1	1
I	F57B10.1	10	119	3	0.0252101	0
I	F57B10.10	10	92	22	0.23913	20-40%
I	F57B10.12	9	151	151	1	1
I	F57B10.3	10	152	3	0.0197368	0
I	H15N14.1	9	40	36	0.9	0.9
I	H28O16.1	10	3	1	0.333333	20-40%
I	K02F2.3	10	117	117	1	1
I	K04G2.1	10	170	2	0.0117647	0
I	K05C4.1	10	98	86	0.877551	0.9
I	K05C4.6	16	193	155	0.803109	50-80%
I	K06A5.4	21	233	216	0.927039	0.9
I	K07A1.11	16	229	216	0.943231	0.9
I	K07A1.12	18	230	228	0.991304	1
I	K12C11.2	15	150	138	0.92	0.9
I	M01A10.3	10	91	82	0.901099	0.9
I	M05B5.5	15	211	182	0.862559	0.9
I	R05D11.3	11	152	138	0.907895	0.9
I	R06C7.8	18	230	230	1	1
I	R12E2.3	8	72	72	1	1
I	T01G9.5	16	225	225	1	1
I	T03F1.9	17	206	194	0.941748	0.9
I	T06G6.9	13	134	73	0.544776	50-80%
I	T08B2.10	9	90	85	0.944444	0.9
I	T08G11.4	15	161	21	0.130435	0.1
I	T09B4.9	17	153	41	0.267974	20-40%
I	T19B4.2	17	283	274	0.968198	1
I	T19B4.5	16	156	0	0	0
I	T20F5.2	10	94	73	0.776596	50-80%
I	T21E12.4	15	215	169	0.786047	50-80%
I	T23D8.4	17	243	115	0.473251	50-80%
I	T23G11.2	15	227	217	0.955947	1
I	T25G3.3	13	137	3	0.0218978	0
I	T26E3.3	10	134	117	0.873134	0.9
I	W02D3.9	9	148	75	0.506757	50-80%
I	W02D9.1	12	200	190	0.95	1
I	W03D8.4	16	220	195	0.886364	0.9
I	W04A8.7	12	239	133	0.556485	50-80%
I	W08E3.1	13	66	61	0.924242	0.9
I	Y105E8C.e	11	130	75	0.576923	50-80%
I	Y110A7A.g	22	309	44	0.142395	0.1
I	Y110A7A.m	10	200	174	0.87	0.9
I	Y18D10A.20	11	90	79	0.877778	0.9
I	Y18D10A.5	18	235	226	0.961702	1
I	Y23H5A.3	12	152	131	0.861842	0.9
I	Y39G10A_246.c	10	30	14	0.466667	50-80%
I	Y39G10A_246.e	11	136	130	0.955882	1
I	Y39G10A_246.h	12	21	10	0.47619	50-80%
I	Y39G10A_246.i	11	179	169	0.944134	0.9
I	Y39G10A_246.k	10	123	123	1	1
I	Y47G6A_247.f	10	49	17	0.346939	20-40%
I	Y47G6A_247.g	11	32	24	0.75	50-80%
I	Y48G10A.b	19	240	239	0.995833	1
I	Y48G1A_54.b	10	195	185	0.948718	0.9
I	Y54E10A_156.a	10	182	162	0.89011	0.9
I	Y54E10B_159.c	10	156	136	0.871795	0.9
I	Y71F9A_279.b	10	154	46	0.298701	20-40%
I	Y71F9A_282.b	12	5	5	1	1
I	Y87G2A.l	10	40	1	0.025	0
I	ZC308.1	9	7	7	1	1
I	ZC308.3	10	76	71	0.934211	0.9
I	ZK858.4	10	123	123	1	1
II	ZK973.b	12	104	10	0.0961538	0.1
II	B0495.6	13	219	174	0.794521	50-80%
II	C07E3.1	11	136	136	1	1
II	C08B11.1	13	83	83	1	1
II	C08B11.5	11	181	181	1	1
II	C09H10.7	17	157	146	0.929936	0.9
II	C18D1.1	11	198	193	0.974747	1
II	C26D10.1	11	206	206	1	1
II	C26D10.2	13	133	133	1	1
II	C27A2.3	11	154	154	1	1
II	C56C10.3	13	234	216	0.923077	0.9
II	D2089.1	15	200	176	0.88	0.9
II	EEED8.1	11	110	57	0.518182	50-80%
II	EEED8.5	10	123	123	1	1
II	F08D12.1	14	168	38	0.22619	20-40%
II	F09D1.1	12	228	228	1	1
II	F09E5.1	11	270	226	0.837037	50-80%
II	F10B5.6	11	180	176	0.977778	1
II	F13D12.7	11	187	185	0.989305	1
II	F18A1.5	11	231	231	1	1
II	F22B5.2	16	43	35	0.813953	50-80%
II	F22B5.7	11	204	204	1	1
II	F22B5.8	15	174	128	0.735632	50-80%
II	F22B5.9	13	43	9	0.209302	20-40%
II	F23F1.5	11	234	155	0.662393	50-80%
II	F33A8.1	11	162	162	1	1
II	F33G12.4	11	179	160	0.893855	0.9
II	F44F4.2	11	12	0	0	0
II	F53G2.6	11	179	179	1	1
II	F54A3_31.e	14	56	40	0.714286	50-80%
II	F54C9.10	13	159	3	0.0188679	0
II	F59E12.11	11	171	95	0.555556	50-80%
II	K01C8.10	15	146	123	0.842466	50-80%
II	K07D4.3	11	99	99	1	1
II	K12D12.2	11	175	175	1	1
II	M106.1	11	139	130	0.935252	0.9
II	M110.4	13	66	63	0.935252	0.9
II	M28.5	5	12	8	0.666667	50-80%
II	R06A4.4	11	115	83	0.721739	50-80%
II	R06F6.1	15	132	129	0.977273	1
II	R06F6.10	11	240	239	0.995833	1
II	R07G3.1	10	106	9	0.0849057	0.1
II	T01H3.4	11	107	107	1	1
II	T05C12.7	11	90	39	0.433333	20-40%
II	T09A5.11	11	105	64	0.609524	50-80%
II	T09A5.9	11	157	113	0.609524	50-80%
II	T13H5.4	11	188	167	0.888298	0.9
II	T19E10.1	11	106	83	0.783019	50-80%
II	T21B10.7	9	48	39	0.8125	50-80%
II	T28D9.10	11	116	108	0.931034	0.9
II	W01G7.3	11	170	170	1	1
II	W03H9.4	9	145	145	1	1
II	W07E6.4	13	226	226	1	1
II	W09B6.1	13	206	170	0.825243	50-80%
II	Y17G7B.5	11	147	147	1	1
II	Y38A8.2	11	54	44	0.814815	50-80%
II	Y51H7B_5.b	20	248	3	0.814815	50-80%
II	Y53C12A.1	9	5	0	0	0
II	Y54E2A.3	11	160	160	1	1
II	ZK1067.7	13	214	3	0.0140187	0
II	ZK177.6	15	131	113	0.862595	0.9
III	ZK675.2	10	141	37	0.262411	20-40%
III	B0336.10	24	77	50	0.649351	50-80%
III	B0361.10	13	125	34	0.272	20-40%
III	B0464.7	8	125	5	0.04	0
III	C02F5.1	10	150	150	1	1
III	C02F5.9	13	153	127	0.830065	50-80%
III	C03C10.3	7	62	56	0.903226	0.9
III	C05D11.11	8	116	0	0.903226	0.9
III	C05D11.3	5	23	0	0	0
III	C07A9.2	8	72	72	0	0
III	C07A9.3	16	98	83	0.846939	50-80%
III	C07G2.3	8	37	28	0.756757	50-80%
III	C14B9.4	7	181	181	1	1
III	C16C10.6	8	109	101	1	1
III	C23G10.8	16	125	9	0.072	0.1
III	C26E6.4	8	38	35	0.921053	0.9
III	C29E4.2	5	89	89	1	1
III	C29E4.8	16	133	4	0.0300752	0
III	C29F9.7	16	157	1	0.00636943	0
III	C32A3.1	16	231	230	0.995671	1
III	C34C12.8	8	87	0	0	0
III	C34E10.1	10	110	2	0.0181818	0
III	C34E10.2	22	137	76	0.554745	50-80%
III	C35D10.13	12	154	152	0.987013	1
III	C36A4.4	5	57	0	0	0
III	C38D4.3	18	257	193	0.750973	50-80%
III	C38D4.6	16	192	73	0.380208	20-40%
III	D2045.6	10	173	172	0.99422	1
III	F01F1.7	8	76	55	0.723684	50-80%
III	F01F1.8	10	62	27	0.435484	20-40%
III	F02A9.6	16	177	73	0.412429	20-40%
III	F10C5.1	8	88	87	0.988636	1
III	F10C5.2	5	57	54	0.947368	0.9
III	F10E9.8	8	85	85	0.947368	0.9
III	F11H8.4	15	80	35	0.4375	20-40%
III	F20H11.3	8	61	35	0.4375	20-40%
III	F26F4.11	13	142	84	0.591549	50-80%
III	F35G12.8	18	213	185	0.868545	0.9
III	F43C1.2	11	96	0	0.868545	0.9
III	F44B9.7	6	134	0	0	0
III	F48E8.5	8	106	105	0.990566	1
III	F54C8.3	5	104	98	0.990566	1
III	F54E7.3	8	77	77	1	1
III	F56A8.6	8	117	100	0.854701	0.9
III	F56D2.1	18	126	26	0.206349	20-40%
III	F57B9.2	7	22	13	0.590909	50-80%
III	F58A4.3	10	132	38	0.287879	20-40%
III	F58B6.3	8	72	72	1	1
III	F59A2.1	8	218	218	1	1
III	H38K22.2	8	99	0	0	0
III	K06H7.1	14	187	187	1	1
III	K06H7.6	9	221	211	0.954751	1
III	K10D2.6	8	292	268	0.917808	0.9
III	R07E5.14	21	167	151	0.904192	0.9
III	R07E5.3	12	104	104	0.904192	0.9
III	R08D7.1	16	170	75	0.441176	20-40%
III	R08D7.2	8	117	2	0.017094	0
III	R08D7.3	16	46	25	0.543478	50-80%
III	R107.6	8	125	111	0.888	0.9
III	R10E11.8	8	49	49	1	1
III	R10E4.4	13	129	71	0.550388	50-80%
III	R12B2.4	8	92	47	0.51087	50-80%
III	R13F6.1	8	57	0	0	0
III	R144.2	7	35	35	1	1
III	T03F6.5	5	97	70	0.721649	50-80%
III	T05G5.3	8	161	161	1	1
III	T07C4.7	5	98	98	1	1
III	T08A11.2	13	27	24	0.888889	0.9
III	T10F2.1	8	37	23	0.621622	50-80%
III	T10F2.4	15	92	92	1	1
III	T12D8.6	21	219	187	0.853881	0.9
III	T12D8.7	8	62	47	0.758065	50-80%
III	T17E9.2	10	83	29	0.349398	20-40%
III	T20G5.1	8	125	1	0.008	0
III	T20G5.2	20	229	83	0.362445	20-40%
III	T20H4.3	10	12	1	0.0833333	0.1
III	T20H4.5	8	123	1	0.0833333	0.1
III	T23G5.1	7	53	53	1	1
III	T26A5.9	10	72	72	1	1
III	T26G10.1	8	101	0	0	0
III	W06F12.1	5	119	119	1	1
III	W07B3.2	8	62	0	1	1
III	Y111B2D.h	16	158	104	0.658228	50-80%
III	Y37D8A.14	15	178	23	0.658228	50-80%
III	Y43F4B.6	24	291	269	0.924399	0.9
III	Y47D3A.c	5	118	118	1	1
III	Y47D3A.d	15	158	151	0.955696	1
III	Y49E10.14	7	88	46	0.522727	50-80%
III	Y49E10.19	17	166	45	0.271084	20-40%
III	Y55B1A_115.c	8	131	110	0.839695	50-80%
III	Y66A7A.8	8	90	0	0	0
III	Y71H2_375.b	7	116	113	0.974138	1
III	Y71H2_378.a	8	134	1	0.974138	1
III	Y76A2B.1	5	26	26	1	1
III	ZK328.2	7	110	110	1	1
III	ZK328.5	6	150	122	0.813333	50-80%
III	ZK632.1	7	52	52	1	1
IV	ZK686.3	7	120	115	0.958333	1
IV	C02B10.5	13	223	194	0.869955	0.9
IV	C04H5.6	11	125	124	0.992	1
IV	C09G4.3	10	134	123	0.91791	0.9
IV	C17H12.1	11	160	160	1	1
IV	C28C12.2	10	114	113	0.991228	1
IV	C33H5.4	15	252	244	0.968254	1
IV	C42C1.5	16	120	81	0.675	50-80%
IV	C47E12.5	16	219	174	0.794521	50-80%
IV	C55C3.5	11	111	35	0.315315	20-40%
IV	F08B4.1	11	163	160	0.981595	1
IV	F08B4.5	13	178	155	0.870787	0.9
IV	F11A10.3	11	134	116	0.865672	0.9
IV	F20D12.1	10	196	7	0.865672	0.9
IV	F20D12.2	10	149	148	0.993289	1
IV	F25H8.3	10	259	0	0	0
IV	F36A4.7	10	158	157	0.993671	1
IV	F38H4.9	11	190	190	1	1
IV	F40F11.2	10	164	131	0.79878	50-80%
IV	F58E2.9	10	160	1	0.00625	0
IV	H23L24.c	10	152	152	1	1
IV	K07F5.13	17	254	187	0.73622	50-80%
IV	K08B4.1	11	119	73	0.613445	50-80%
IV	K08E4.1	11	102	94	0.921569	0.9
IV	M03D4.1	11	153	143	0.934641	0.9
IV	M117.2	11	85	66	0.776471	50-80%
IV	M7.1	16	210	171	0.814286	50-80%
IV	T13F2.7	22	240	93	0.3875	20-40%
IV	T19E7.2	11	122	122	1	1
IV	W03F8.5	13	202	60	0.29703	20-40%
IV	W09C2.1	12	148	85	0.574324	50-80%
IV	Y116A8C.35	13	200	168	0.84	50-80%
IV	Y37E11A_93.e	21	284	96	0.338028	20-40%
IV	Y41D4A_3073.b	11	149	121	0.812081	50-80%
IV	Y41D4A_3457.a	11	84	65	0.77381	50-80%
V	Y41D4A_3457.d	11	120	120	1	1
V	C29A12.3	13	121	63	0.520661	50-80%
V	C37H5.8	13	99	16	0.161616	20-40%
V	C52E4.6	11	176	111	0.630682	50-80%
V	C53A5.3	12	124	123	0.991935	1
V	D1054.14	13	136	108	0.794118	50-80%
V	D1054.15	12	161	101	0.627329	50-80%
V	F09G2.4	13	123	20	0.162602	20-40%
V	F10C2.4	11	154	106	0.688312	50-80%
V	F18E2.3	11	149	43	0.288591	20-40%
V	F19F10.9	13	174	129	0.741379	50-80%
V	F25G6.2	13	147	108	0.734694	50-80%
V	F29F11.1	17	211	128	0.606635	50-80%
V	F32D1.10	12	174	125	0.718391	50-80%
V	F52E1.1	15	196	82	0.418367	20-40%
V	F53B7.3	14	185	18	0.0972973	0.1
V	F55C5.4	21	217	201	0.926267	0.9
V	F57F5.1	13	168	37	0.220238	20-40%
V	H39E23.1	13	147	147	1	1
V	K07C11.2	17	107	81	0.757009	50-80%
V	K07C5.6	19	229	207	0.90393	0.9
V	M03F8.3	19	303	184	0.607261	50-80%
V	T05H4.12	13	134	64	0.477612	50-80%
V	T05H4.14	10	109	94	0.862385	0.9
V	T05H4.6	11	65	42	0.646154	50-80%
V	T06E6.2	12	166	166	1	1
V	T10B5.6	12	147	129	0.877551	0.9
V	T10C6.5	16	212	203	0.957547	1
V	T27F2.1	13	160	144	0.9	0.9
V	W02F12.5	16	84	37	0.440476	20-40%
V	Y51A2D.7a	11	139	125	0.899281	0.9
X	ZK287.5	15	179	154	0.860335	0.9
X	C02C6.1	10	223	8	0.0358744	0
X	C40H5.6	10	150	1	0.00666667	0
X	C54D1.5	13	201	66	0.328358	20-40%
X	F20B6.2	14	205	115	0.560976	50-80%
X	T04G9.4	18	310	2	0.00645161	0
X	T14F9.1	17	305	172	0.563934	50-80%
