## Supplementary material for "Deep Collection of Quantitative Nuclear Division Dynamics Data in RNAi-treated *Caenorhabditis elegans* Embryos": Table S2

### Sheet: Sheet1
Table S2. Defined phenotypic characters corresponding to the 16 defect categories in the previous manual analysis (Sönnichsen et al., 2005)
defect category	phenotypic character	description
P0 pronuclear centration	NucPos_P0_ap_cent	minimum AP position of P0 nucleus during interphase
P0 pronuclear rotation	DivAxis_wt_P0	angle between division axis of P0 and the mean division axis of P0 of wt embryos
P0 spindle integrity	SpnIntg_P0_1st	first principal axis of P0 nuclear regions at the first time point of mitotic phase
	SpnIntg_P0_2nd	second principal axis of P0 nuclear regions at the first time point of mitotic phase
	SpnIntg_P0_3rd	third principal axis of P0 nuclear regions at the first time point of mitotic phase
P0 spindle elongation	SpnElng_P0_1st	first principal axis of P0 nuclear regions at the last time point of mitotic phase
P0 spindle positioning	SpnPos_P0_ap	AP position of P0 spindle
	SpnDis_P0-EC	distance between P0 spindle and the embryonic center
P1/AB nuclear separation	NucPos_P0_ap_cent	minimum AP position of P0 nucleus during interphase
	NucDis_AB_P1_ave	mean distance between AB and P1 nucleus during interphase of both AB and P1
	NucDis_AB_P1_m2	distance bewteen AB nucleus and P1 nucleus
AB nuclear migration	NucMov_AB_f_AB_8min	movement distance of AB nucleus during the first 12 time points of interphase
	NucMov_AB_f_AB_l	movement distance of AB nucleus during interphase
P1/AB nuclei - size/shape	NucSph_AB	sphericity of AB nucleus
	NucSph_P1	sphericity of P1 nucleus
	NucVol_AB	volume of AB nucleus
	NucVol_P1	volume of P1 nucleus
	NucVol_AB_div_P1	NucVol_AB / NucVol_P1
P1 nuclear migration/rotation	NucMov_P1_f_P1_8min	movement distance of P1 nucleus during the first 12 time points of interphase
	NucMov_P1_f_P1_l	movement distance of P1 nucleus during interphase
	DivAxis_wt_P1	angle between division axis of P1 and the mean division axis of P1 of wt embryos
P1/AB spindle assembly	SpnIntg_AB_1st	first principal axis of AB nuclear regions at the first time point of mitotic phase
	SpnIntg_AB_2nd	second principal axis of AB nuclear regions at the first time point of mitotic phase
	SpnIntg_AB_3rd	third principal axis of AB nuclear regions at the first time point of mitotic phase
	SpnIntg_P1_1st	first principal axis of P1 nuclear regions at the first time point of mitotic phase
	SpnIntg_P1_2nd	second principal axis of P1 nuclear regions at the first time point of mitotic phase
	SpnIntg_P1_3rd	third principal axis of P1 nuclear regions at the first time point of mitotic phase
AB spindle orientation	DivAxis_AB_ap	angle between the projection of division axis of AB onto AP-DV plane and the AP axis
P1/AB asynchrony of divisions	DivTime_AB_P1_f	difference of division timing of AB and P1 at the first time point of mitotic phase
	DivTime_AB_P1_l	difference of division timing of AB and P1 at the last time point of mitotic phase
Four-cell stage cross-eyed	NucDis_ABa_ABp_ave	mean distance between ABa and ABp nucleus during interphase of both ABa and ABp
	NucDis_EMS_P2_ave	mean distance between EMS and P2 nucleus during interphase of both EMS and P2
	NucDis_ABa_ABp_m4	distance between ABa nucleus and ABp nucleus
	NucDis_EMS_P2_m4	distance between EMS nucleus and P2 nucleus
Four-cell stage nuclei - size/shape	NucSph_ABa	sphericity of ABa nucleus
	NucSph_ABp	sphericity of ABp nucleus
	NucSph_EMS	sphericity of EMS nucleus
	NucSph_P2	sphericity of P2 nucleus
	NucVol_ABa	volume of ABa nucleus
	NucVol_ABp	volume of ABp nucleus
	NucVol_EMS	volume of EMS nucleus
	NucVol_P2	volume of P2 nucleus
	NucVol_ABa/AB	NucVol_ABa / NucVol_AB
	NucVol_ABp/AB	NucVol_ABp / NucVol_AB
	NucVol_ABa/ABp	NucVol_ABa / NucVol_ABp
	NucVol_EMS/P1	NucVol_EMS / NucVol_P1
	NucVol_P2/P1	NucVol_P2 / NucVol_P1
	NucVol_EMS/P2	NucVol_EMS / NucVol_P2
Four-cell stage configuration	NucAng_ABp_ABa_P2	angle between ABp, ABa, and P2 nucleus
	NucAng_EMS_P2_ABa	angle between EMS, P2, and ABa nucleus
Overall pace of events	DivTime_AB_ABa_or_ABp_f	difference of division timing of P0 at the first time point of mitotic phase and timing at the first time point of interphase of both ABa and ABp
