## Supplementary material for "Deep Collection of Quantitative Nuclear Division Dynamics Data in RNAi-treated *Caenorhabditis elegans* Embryos": Table S3

### Sheet: Characters
Table S3. The 421 phenotype characters defined in this study
#	Phenotypic characters	description	time group (cell stage)	unit
1	Per_int_AB	period of interphase of AB	2	time point
2	Per_int_P1	period of interphase of P1	3	time point
3	Per_int_ABa	period of interphase of ABa	4	time point
4	Per_int_ABp	period of interphase of ABp	4	time point
5	Per_int_EMS	period of interphase of EMS	6	time point
6	Per_int_P2	period of interphase of P2	7	time point
7	Per_mit_P0	period of mitotic phase of P0	1	time point
8	Per_mit_AB	period of mitotic phase of AB	2	time point
9	Per_mit_P1	period of mitotic phase of P1	3	time point
10	Per_mit_ABa	period of mitotic phase of ABa	4	time point
11	Per_mit_ABp	period of mitotic phase of ABp	4	time point
12	Per_mit_EMS	period of mitotic phase of EMS	6	time point
13	Per_mit_P2	period of mitotic phase of P2	7	time point
14	NucSph_AB	sphericity of AB nucleus	2
15	NucSph_P1	sphericity of P1 nucleus	3
16	NucSph_ABa	sphericity of ABa nucleus	4
17	NucSph_ABp	sphericity of ABp nucleus	4
18	NucSph_EMS	sphericity of EMS nucleus	6
19	NucSph_P2	sphericity of P2 nucleus	7
20	NucVol_AB	volume of AB nucleus	2	mm^3
21	NucVol_P1	volume of P1 nucleus	3	mm^3
22	NucVol_ABa	volume of ABa nucleus	4	mm^3
23	NucVol_ABp	volume of ABp nucleus	4	mm^3
24	NucVol_EMS	volume of EMS nucleus	6	mm^3
25	NucVol_P2	volume of P2 nucleus	7	mm^3
26	NucVol_AB/P1	NucVol_AB / NucVol_P1	3
27	NucVol_ABa/AB	NucVol_ABa / NucVol_AB	4
28	NucVol_ABp/AB	NucVol_ABp / NucVol_AB	4
29	NucVol_ABa/ABp	NucVol_ABa / NucVol_ABp	4
30	NucVol_EMS/P1	NucVol_EMS / NucVol_P1	6
31	NucVol_P2/P1	NucVol_P2 / NucVol_P1	7
32	NucVol_EMS/P2	NucVol_EMS / NucVol_P2	7
33	DivAxis_P0_ap	angle between the projection of division axis of P0 onto AP-DV plane and the AP axis	1	º
34	DivAxis_P0_dv	angle between the projection of division axis of P0 onto DV-LR plane and the DV axis	1	º
35	DivAxis_P0_lr	angle between the projection of division axis of P0 onto LR-AP plane and the LR axis	1	º
36	DivAxis_AB_ap	angle between the projection of division axis of AB onto AP-DV plane and the AP axis	2	º
37	DivAxis_AB_dv	angle between the projection of division axis of AB onto DV-LR plae and the DV axis	2	º
38	DivAxis_AB_lr	angle between the projection of division axis of AB onto LR-AP plane and the LR axis	2	º
39	DivAxis_P1_ap	angle between the projection of division axis of P1 onto AP-DV plane and the AP axis	3	º
40	DivAxis_P1_dv	angle between the projection of division axis of P1 onto DV-LR plane and the DV axis	3	º
41	DivAxis_P1_lr	angle between the projection of division axis of P1 onto LR-AP plane and the LR axis	3	º
42	DivAxis_ABa_ap	angle between the projection of division axis of ABa onto AP-DV plane and the AP axis	4	º
43	DivAxis_ABa_dv	angle between the projection of division axis of ABa onto DV-LR plane and the DV axis	4	º
44	DivAxis_ABa_lr	angle between the projection of division axis of ABa onto LR-AP plane and the LR axis	4	º
45	DivAxis_ABp_ap	angle between the projection of division axis of ABp onto AP-DV plane and the AP axis	4	º
46	DivAxis_ABp_dv	angle between the projection of division axis of ABp onto DV-LR plane and the DV axis	4	º
47	DivAxis_ABp_lr	angle between the projection of division axis of ABp onto LR-AP plane and the LR axis	4	º
48	DivAxis_EMS_ap	angle between the projection of division axis of EMS onto AP-DV plane and the AP axis	6	º
49	DivAxis_EMS_dv	angle between the projection of division axis of EMS onto DV-LR plane and the DV axis	6	º
50	DivAxis_EMS_lr	angle between the projection of division axis of EMS onto LR-AP plane and the LR axis	6	º
51	DivAxis_P2_ap	angle between the projection of division axis of P2 onto AP-DV plane and the AP axis	7	º
52	DivAxis_P2_dv	angle between the projection of division axis of P2 onto DV-LR plane and the DV axis	7	º
53	DivAxis_P2_lr	angle between the projection of division axis of P2 onto LR-AP plane and the LR axis	7	º
54	DivAxis_wt_P0	angle between division axis of P0 and the mean division axis of P0 of wt embryos	1	º
55	DivAxis_wt_AB	angle between division axis of AB and the mean division axis of AB of wt embryos	2	º
56	DivAxis_wt_P1	angle between division axis of P1 and the mean division axis of P1 of wt embryos	3	º
57	DivAxis_wt_ABa	angle between division axis of ABa and the mean division axis of ABa of wt embryos	4	º
58	DivAxis_wt_ABp	angle between division axis of ABp and the mean division axis of ABp of wt embryos	4	º
59	DivAxis_wt_EMS	angle between division axis of EMS and the mean division axis of EMS of wt embryos	6	º
60	DivAxis_wt_P2	angle between division axis of P2 and the mean division axis of P2 of wt embryos	7	º
61	DivAng_P0-AB	angle between division axis of P0 and division axis of AB	2	º
62	DivAng_P0-P1	angle between division axis of P0 and division axis of P1	3	º
63	DivAng_P0-ABa	angle between division axis of P0 and division axis of ABa	4	º
64	DivAng_P0-ABp	angle between division axis of P0 and division axis of ABp	4	º
65	DivAng_P0-EMS	angle between division axis of P0 and division axis of EMS	6	º
66	DivAng_P0-P2	angle between division axis of P0 and division axis of P2	7	º
67	DivAng_AB-P1	angle between division axis of AB and division axis of P1	3	º
68	DivAng_AB-ABa	angle between division axis of AB and division axis of ABa	4	º
69	DivAng_AB-ABp	angle between division axis of AB and division axis of ABp	4	º
70	DivAng_AB-EMS	angle between division axis of AB and division axis of EMS	6	º
71	DivAng_AB-P2	angle between division axis of AB and division axis of P2	7	º
72	DivAng_P1-ABa	angle between division axis of P1 and division axis of ABa	4	º
73	DivAng_P1-ABp	angle between division axis of P1 and division axis of ABp	4	º
74	DivAng_P1-EMS	angle between division axis of P1 and division axis of EMS	6	º
75	DivAng_P1-P2	angle between division axis of P1 and division axis of P2	7	º
76	DivAng_ABa-ABp	angle between division axis of ABa and division axis of ABp	4	º
77	DivAng_ABa-EMS	angle between division axis of ABa and division axis of EMS	6	º
78	DivAng_ABa-P2	angle between division axis of ABa and division axis of P2	7	º
79	DivAng_ABp-EMS	angle between division axis of ABp and division axis of EMS	6	º
80	DivAng_ABp-P2	angle between division axis of ABp and division axis of P2	7	º
81	DivAng_EMS-P2	angle between division axis of EMS and division axis of P2	7	º
82	NucMov_AB	movement distance of AB nucleus	2	mm
83	NucMov_ABa	movement distance of ABa nucleus	4	mm
84	NucMov_ABp	movement distance of ABp nucleus	4	mm
85	NucMov_EMS	movement distance of EMS nucleus	6	mm
86	NucMov_P1	movement distance of P1 nucleus	3	mm
87	NucMov_P2	movement distance of P2 nucleus	7	mm
88	NucDis_AB-P1_m2	distance bewteen AB nucleus and P1 nucleus	2	mm
89	NucDis_ABa-ABp_m4	distance between ABa nucleus and ABp nucleus	4	mm
90	NucDis_ABa-EMS_m4	distance between ABa nucleus and EMS nucleus	4	mm
91	NucDis_ABa-P2_m4	distance between ABa nucleus and P2 nucleus	4	mm
92	NucDis_ABp-EMS_m4	distance between ABp nucleus and EMS nucleus	4	mm
93	NucDis_ABp-P2_m4	distance between ABp nucleus and P2 nucleus	4	mm
94	NucDis_EMS-P2_m4	distance between EMS nucleus and P2 nucleus	4	mm
95	SpnIntg_AB_1st	first principal axis of AB nuclear regions at the first time point of mitotic phase	2	mm
96	SpnIntg_AB_2nd	second principal axis of AB nuclear regions at the first time point of mitotic phase	2	mm
97	SpnIntg_AB_3rd	third principal axis of AB nuclear regions at the first time point of mitotic phase	2	mm
98	SpnIntg_ABa_1st	first principal axis of ABa nuclear regions at the first time point of mitotic phase	4	mm
99	SpnIntg_ABa_2nd	second principal axis of ABa nuclear regions at the first time point of mitotic phase	4	mm
100	SpnIntg_ABa_3rd	third principal axis of ABa nuclear regions at the first time point of mitotic phase	4	mm
101	SpnIntg_ABp_1st	first principal axis of ABp nuclear regions at the first time point of mitotic phase	4	mm
102	SpnIntg_ABp_2nd	second principal axis of ABp nuclear regions at the first time point of mitotic phase	4	mm
103	SpnIntg_ABp_3rd	third principal axis of ABp nuclear regions at the first tiem point of mitotic phase	4	mm
104	SpnIntg_EMS_1st	first principal axis of EMS nuclear regions at the first time point of mitotic phase	6	mm
105	SpnIntg_EMS_2nd	second principal axis of EMS nuclear regions at the first time point of mitotic phase	6	mm
106	SpnIntg_EMS_3rd	third principal axis of EMS nuclear regions at the first time point of mitotic phase	6	mm
107	SpnIntg_P0_1st	first principal axis of P0 nuclear regions at the first time point of mitotic phase	1	mm
108	SpnIntg_P0_2nd	second principal axis of P0 nuclear regions at the first time point of mitotic phase	1	mm
109	SpnIntg_P0_3rd	third principal axis of P0 nuclear regions at the first time point of mitotic phase	1	mm
110	SpnIntg_P1_1st	first principal axis of P1 nuclear regions at the first time point of mitotic phase	3	mm
111	SpnIntg_P1_2nd	second principal axis of P1 nuclear regions at the first time point of mitotic phase	3	mm
112	SpnIntg_P1_3rd	third principal axis of P1 nuclear regions at the first time point of mitotic phase	3	mm
113	SpnIntg_P2_1st	first principal axis of P2 nuclear regions at the first time point of mitotic phase	7	mm
114	SpnIntg_P2_2nd	second principal axis of P2 nuclear regions at the first time point of mitotic phase	7	mm
115	SpnIntg_P2_3rd	third principal axis of P2 nuclear regions at the first time point of mitotic phase	7	mm
116	SpnElng_AB_1st	first principal axis of AB nuclear regions at the last time point of mitotic phase	3	mm
117	SpnElng_AB_2nd	second principal axis of AB nuclear regions at the last time point of mitotic phase	3	mm
118	SpnElng_AB_3rd	third principal axis of AB nuclear regions at the last time point of mitotic phase	3	mm
119	SpnElng_ABa_1st	first principal axis of ABa nuclear regions at the last time point of mitotic phase	6	mm
120	SpnElng_ABa_2nd	second principal axis of ABa nuclear regions at the last time point of mitotic phase	6	mm
121	SpnElng_ABa_3rd	third principal axis of ABa nuclear regions at the last time point of mitotic phase	6	mm
122	SpnElng_ABp_1st	first principal axis of ABp nuclear regions at the last time point of mitotic phase	6	mm
123	SpnElng_ABp_2nd	second principal axis of ABp nuclear regions at the last time point of mitotic phase	6	mm
124	SpnElng_ABp_3rd	third principal axis of ABp nuclear regions at the last time point of mitotic phase	6	mm
125	SpnElng_P0_1st	first principal axis of P0 nuclear regions at the last time point of mitotic phase	7	mm
126	SpnElng_P0_2nd	second principal axis of P0 nuclear regions at the last time point of mitotic phase	7	mm
127	SpnElng_P0_3rd	third principal axis of P0 nuclear regions at the last time point of mitotic phase	7	mm
128	SpnElng_P1_1st	first principal axis of P1 nuclear regions at the last time point of mitotic phase	2	mm
129	SpnElng_P1_2nd	second principal axis of P1 nuclear regions at the last time point of mitotic phase	2	mm
130	SpnElng_P1_3rd	third principal axis of P1 nuclear regions at the last time point of mitotic phase	2	mm
131	SpnElng_EMS_1st	first principal axis of EMS nuclear regions at the last time point of mitotic phase	4	mm
132	SpnElng_EMS_2nd	second principal axis of EMS nuclear regions at the last time point of mitotic phase	4	mm
133	SpnElng_EMS_3rd	third principal axis of EMS nuclear regions at the last time point of mitotic phase	4	mm
134	SpnElng_P2_1st	first principal axis of P2 nuclear regions at the last time point of mitotic phase	8	mm
135	SpnElng_P2_2nd	second principal axis of P2 nuclear regions at the last time point of mitotic phase	8	mm
136	SpnElng_P2_3rd	third principal axis of P2 nuclear regions at the last time point of mitotic phase	8	mm
137	SpnPos_AB_ap	AP position of AB spindle	3	mm
138	SpnPos_AB_dv	DV position of AB spindle	3	mm
139	SpnPos_AB_lr	LR position of AB spindle	3	mm
140	SpnDis_AB-EC	distance between AB spindle and the embryonic center	3	mm
141	SpnPos_ABa_ap	AP position of ABa spindle	6	mm
142	SpnPos_ABa_dv	DV position of ABa spindle	6	mm
143	SpnPos_ABa_lr	LR position of ABa spindle	6	mm
144	SpnDis_ABa-EC	distance between ABa spindle and the embryonic center	6	mm
145	SpnPos_ABp_ap	AP position of ABp spindle	6	mm
146	SpnPos_ABp_dv	DV position of ABp spindle	6	mm
147	SpnPos_ABp_lr	LR position of ABp spindle	6	mm
148	SpnDis_ABp-EC	distance between ABp spindle and the embryonic center	6	mm
149	SpnPos_EMS_ap	AP position of EMS spindle	7	mm
150	SpnPos_EMS_dv	DV position of EMS spindle	7	mm
151	SpnPos_EMS_lr	LR position of EMS spindle	7	mm
152	SpnDis_EMS-EC	distance between EMS spindle and the embryonic center	7	mm
153	SpnPos_P0_ap	AP position of P0 spindle	2	mm
154	SpnPos_P0_dv	DV position of P0 spindle	2	mm
155	SpnPos_P0_lr	LR position of P0 spindle	2	mm
156	SpnDis_P0-EC	distance between P0 spindle and the embryonic center	2	mm
157	SpnPos_P1_ap	AP position of P1 spindle	4	mm
158	SpnPos_P1_dv	DV position of P1 spindle	4	mm
159	SpnPos_P1_lr	LR position of P1 spindle	4	mm
160	SpnDis_P1-EC	distance between P1 spindle and the embryonic center	4	mm
161	SpnPos_P2_ap	AP position of P2 spindle	8	mm
162	SpnPos_P2_dv	DV position of P2 spindle	8	mm
163	SpnPos_P2_lr	LR position of P2 spindle	8	mm
164	SpnDis_P2-EC	distance between P2 spindle and the embryonic center	8	mm
165	NucPos_AB_ap_f	AP position of AB nucleus at the first time point of interphase	2	mm
166	NucPos_AB_dv_f	DV position of AB nucleus at the first time point of interphase	2	mm
167	NucPos_AB_lr_f	LR position of AB nucleus at the first time point of interphase	2	mm
168	NucDis_AB_f-EC	distance between AB nucleus and the embryonic center at the first time point of interphase	2	mm
169	NucPos_P1_ap_f	AP position of P1 nucleus at the first time point of interphase	2	mm
170	NucPos_P1_dv_f	DV position of P1 nucleus at the first time point of interphase	2	mm
171	NucPos_P1_lr_f	LR position of P1 nucleus at the first time point of interphase	2	mm
172	NucDis_P1_f-EC	distance between P1 nucleus and the embryonic center at the first time point of interphase	2	mm
173	NucPos_ABa_ap_f	AP position of ABa nucleus at the first time point of interphase	3	mm
174	NucPos_ABa_dv_f	DV position of ABa nucleus at the first time point of interphase	3	mm
175	NucPos_ABa_lr_f	LR position of ABa nucleus at the first time point of interphase	3	mm
176	NucDis_ABa_f-EC	distance between ABa nucleus and the embryonic center at the first time point of interphase	3	mm
177	NucPos_ABp_ap_f	AP position of ABp nucleus at the first time point of interphase	3	mm
178	NucPos_ABp_dv_f	DV position of ABp nucleus at the first time point of interphase	3	mm
179	NucPos_ABp_lr_f	LR position of ABp nucleus at the first time point of interphase	3	mm
180	NucDis_ABp_f-EC	distance between ABp nucleus and the embryonic center at the first time point of interphase	3	mm
181	NucPos_EMS_ap_f	AP position of EMS nucleus at the first time point of interphase	4	mm
182	NucPos_EMS_dv_f	DV position of EMS nucleus at the first time point of interphase	4	mm
183	NucDis_EMS_f-EC	distance between EMS nucleus and the embryonic center at the first time point of interphase	4	mm
184	NucPos_P2_ap_f	AP position of P2 nucleus at the first time point of interphase	4	mm
185	NucPos_P2_dv_f	DV position of P2 nucleus at the first time point of interphase	4	mm
186	NucPos_P2_lr_f	LR position of P2 nucleus at the first time point of interphase	4	mm
187	NucDis_P2_f-EC	distance between P2 nucleus and the embryonic center at the first time point of interphase	4	mm
188	NucPos_ABal_ap_f	AP position of ABal nucleus at the first time point of interphase	6	mm
189	NucPos_ABal_dv_f	DV position of ABal nucleus at the first time point of interphase	6	mm
190	NucPos_ABal_lr_f	LR position of ABal nucleus at the first time point of interphase	6	mm
191	NucDis_ABal_f-EC	distance between ABal nucleus and the embryonic center at the first time point of interphase	6	mm
192	NucPos_ABar_ap_f	AP position of ABar nucleus at the first time point of interphase	6	mm
193	NucPos_ABar_dv_f	DV position of ABar nucleus at the first time point of interphase	6	mm
194	NucPos_ABar_lr_f	LR position of ABar nucleus at the first time point of interphase	6	mm
195	NucDis_ABar_f-EC	distance between ABar nucleus and the embryonic center at the first time point of interphase	6	mm
196	NucPos_ABpl_ap_f	AP position of ABpl nucleus at the first time point of interphase	6	mm
197	NucPos_ABpl_dv_f	DV position of ABpl nucleus at the first time point of interphase	6	mm
198	NucPos_ABpl_lr_f	LR position of ABpl nucleus at the first time point of interphase	6	mm
199	NucDis_ABpl_f-EC	distance between ABpl nucleus and the embryonic center at the first time point of interphase	6	mm
200	NucPos_ABpr_ap_f	AP position of ABpr nucleus at the first time point of interphase	6	mm
201	NucPos_ABpr_dv_f	DV position of ABpr nucleus at the first time point of interphase	6	mm
202	NucPos_ABpr_lr_f	LR position of ABpr nucleus at the first time point of interphase	6	mm
203	NucDis_ABpr_f-EC	distance between ABpr nucleus and the embryonic center at the first time point of interphase	6	mm
204	NucPos_E_ap_f	AP position of E nucleus at the first time point of interphase	7	mm
205	NucPos_E_dv_f	DV position of E nucleus at the first time point of interphase	7	mm
206	NucDis_E_f-EC	distance between E nucleus and the embryonic center at the first time point of interphase	7	mm
207	NucPos_MS_ap_f	AP position of MS nucleus at the first time point of interphase	7	mm
208	NucPos_MS_dv_f	DV position of MS nucleus at the first time point of interphase	7	mm
209	NucPos_MS_lr_f	LR position of MS nucleus at the first time point of interphase	7	mm
210	NucDis_MS_f-EC	distance between MS nucleus and the embryonic center at the first time point of interphase	7	mm
211	NucPos_C_ap_f	AP position of C nucleus at the first time point of interphase	8	mm
212	NucPos_C_dv_f	DV position of C nucleus at the first time point of interphase	8	mm
213	NucPos_C_lr_f	LR position of C nucleus at the first time point of interphase	8	mm
214	NucDis_C_f-EC	distance between C nucleus and the embryonic center at the first time point of interphase	8	mm
215	NucPos_P3_ap_f	AP position of P3 nucleus at the first time point of interphase	8	mm
216	NucPos_P3_dv_f	DV position of P3 nucleus at the first time point of interphase	8	mm
217	NucPos_P3_lr_f	LR position of P3 nucleus at the first time point of interphase	8	mm
218	NucDis_P3_f-EC	distance between P3 nucleus and the embryonic center at the first time point of interphase	8	mm
219	NucPos_AB_ap_m	AP position of AB nucleus at the midpoint of interphase	2	mm
220	NucPos_AB_dv_m	DV position of AB nucleus at the midpoint of interphase	2	mm
221	NucPos_AB_lr_m	LR position of AB nucleus at the midpoint of interphase	2	mm
222	NucDis_AB_m-EC	distance between AB nucleus and the embryonic center at the midpoint of interphase	2	mm
223	NucPos_P1_ap_m	AP position of P1 nucleus at the midpoint of interphase	2	mm
224	NucPos_P1_dv_m	DV position of P1 nucleus at the midpoint of interphase	2	mm
225	NucPos_P1_lr_m	LR position of P1 nucleus at the midpoint of interphase	2	mm
226	NucDis_P1_m-EC	distance between P1 nucleus and the emrbyonic center at the midpoint of interphase	2	mm
227	NucPos_ABa_ap_m	AP position of ABa nucleus at the midpoint of interphase	4	mm
228	NucPos_ABa_dv_m	DV position of ABa nucleus at the midpoint of interphase	4	mm
229	NucPos_ABa_lr_m	LR position of ABa nucleus at the midpoint of interphase	4	mm
230	NucDis_ABa_m-EC	distance between ABa nucleus and the embryonic center at the midpoint of interphase	4	mm
231	NucPos_ABp_ap_m	AP position of ABp nucleus at the midpoint of interphase	4	mm
232	NucPos_ABp_dv_m	DV position of ABp nucleus at the midpoint of interphase	4	mm
233	NucPos_ABp_lr_m	LR position of ABp nucleus at the midpoint of interphase	4	mm
234	NucDis_ABp_m-EC	distance between ABp nucleus and the embryonic center at the midpoint of interphase	4	mm
235	NucPos_EMS_ap_m	AP position of EMS nucleus at the midpoint of interphase	4	mm
236	NucPos_EMS_dv_m	DV position of EMS nucleus at the midpoint of interphase	4	mm
237	NucDis_EMS_m-EC	distance between EMS nucleus and the embryonic center at the midpoint of interphase	4	mm
238	NucPos_P2_ap_m	AP position of P2 nucleus at the midpoint of interphase	6	mm
239	NucPos_P2_dv_m	DV position of P2 nucleus at the midpoint of interphase	6	mm
240	NucPos_P2_lr_m	LR position of P2 nucleus at the midpoint of interphase	6	mm
241	NucDis_P2_m-EC	distance between P2 nucleus and the embryonic center at the midpoint of interphase	6	mm
242	NucPos_AB_ap_m2	AP position of AB nucleus at the midpoint of interphase of both AB and P1	2	mm
243	NucPos_AB_dv_m2	DV position of AB nucleus at the midpoint of interphase of both AB and P1	2	mm
244	NucPos_AB_lr_m2	LR position of AB nucleus at the midpoint of interphase of both AB and P1	2	mm
245	NucDis_AB_m2-EC	distance between AB nucleus and the embryonic center at the midpoint of interphase of both AB and P1	2	mm
246	NucPos_P1_ap_m2	AP position of P1 nucleus at the midpoint of interphase of both AB and P1	2	mm
247	NucPos_P1_dv_m2	DV position of P1 nucleus at the midpoint of interphase of both AB and P1	2	mm
248	NucPos_P1_lr_m2	LR position of P1 nucleus at the midpoint of interphase of both AB and P1	2	mm
249	NucDis_P1_m2-EC	distance between P1 nucleus and the embryonic center at the midpoint of interphase of both AB and P1	2	mm
250	NucPos_ABa_ap_m4	AP position of ABa nucleus at the midpoint of interphase all of cells at the 4-cell stage	4	mm
251	NucPos_ABa_dv_m4	DV position of ABa nucleus at the midpoint of interphase all of cells at the 4-cell stage	4	mm
252	NucPos_ABa_lr_m4	LR position of ABa nucleus at the midpoint of interphase all of cells at the 4-cell stage	4	mm
253	NucDis_ABa_m4-EC	distance between ABa nucleus and the embryonic center at the midpoint of interphase all of cells at the 4-cell stage	4	mm
254	NucPos_ABp_ap_m4	AP position of ABp nucleus at the midpoint of interphase all of cells at the 4-cell stage	4	mm
255	NucPos_ABp_dv_m4	DV position of ABp nucleus at the midpoint of interphase all of cells at the 4-cell stage	4	mm
256	NucPos_ABp_lr_m4	LR position of ABp nucleus at the midpoint of interphase all of cells at the 4-cell stage	4	mm
257	NucDis_ABp_m4-EC	distance between ABp nucleus and the embryonic center at the midpoint of interphase all of cells at the 4-cell stage	4	mm
258	NucPos_EMS_ap_m4	AP position of EMS nucleus at the midpoint of interphase all of cells at the 4-cell stage	4	mm
259	NucPos_EMS_dv_m4	DV position of EMS nucleus at the midpoint of interphase all of cells at the 4-cell stage	4	mm
260	NucDis_EMS_m4-EC	distance between EMS nucleus and the embryonic center at the midpoint of interphase all of cells at the 4-cell stage	4	mm
261	NucPos_P2_ap_m4	AP position of P2 nucleus at the midpoint of interphase all of cells at the 4-cell stage	4	mm
262	NucPos_P2_dv_m4	DV position of P2 nucleus at the midpoint of interphase all of cells at the 4-cell stage	4	mm
263	NucPos_P2_lr_m4	LR position of P2 nucleus at the midpoint of interphase all of cells at the 4-cell stage	4	mm
264	NucDis_P2_m4-EC	distance between P2 nucleus and the embryonic center at the midpoint of interphase all of cells at the 4-cell stage	4	mm
265	NucPos_P0_ap_l	AP position of P0 nucleus at the last time point of interphase	1	mm
266	NucPos_P0_dv_l	DV position of P0 nucleus at the last time point of interphase	1	mm
267	NucPos_P0_lr_l	LR position of P0 nucleus at the last time point of interphase	1	mm
268	NucDis_P0_l-EC	distance between P0 nucleus and the embryonic center at the last time point of interphase	1	mm
269	NucPos_AB_ap_l	AP position of AB nucleus at the last time point of interphase	2	mm
270	NucPos_AB_dv_l	DV position of AB nucleus at the last time point of interphase	2	mm
271	NucPos_AB_lr_l	LR position of AB nucleus at the last time point of interphase	2	mm
272	NucDis_AB_l-EC	distance between AB nucleus and the embryonic center at the last time point of interphase	2	mm
273	NucPos_P1_ap_l	AP position of P1 nucleus at the last time point of interphase	3	mm
274	NucPos_P1_dv_l	DV position of P1 nucleus at the last time point of interphase	3	mm
275	NucPos_P1_lr_l	LR position of P1 nucleus at the last time point of interphase	3	mm
276	NucDis_P1_l-EC	distance between P1 nucleus and the embryonic center at the last time point of interphase	3	mm
277	NucPos_ABa_ap_l	AP position of ABa nucleus at the last time point of interphase	4	mm
278	NucPos_ABa_dv_l	DV position of ABa nucleus at the last time point of interphase	4	mm
279	NucPos_ABa_lr_l	LR position of ABa nucleus at the last time point of interphase	4	mm
280	NucDis_ABa_l-EC	distance between ABa nucleus and the embryonic center at the last time point of interphase	4	mm
281	NucPos_ABp_ap_l	AP position of ABp nucleus at the last time point of interphase	4	mm
282	NucPos_ABp_dv_l	DV position of ABp nucleus at the last time point of interphase	4	mm
283	NucPos_ABp_lr_l	LR position of ABp nucleus at the last time point of interphase	4	mm
284	NucDis_ABp_l-EC	distance between ABp nucleus and the embryonic center at the last time point of interphase	4	mm
285	NucPos_EMS_ap_l	AP position of EMS nucleus at the last time point of interphase	6	mm
286	NucPos_EMS_dv_l	DV position of EMS nucleus at the last time point of interphase	6	mm
287	NucDis_EMS_l-EC	distance between EMS nucleus and the embryonic center at the last time point of interphase	6	mm
288	NucPos_P2_ap_l	AP position of P2 nucleus at the last time point of interphase	7	mm
289	NucPos_P2_dv_l	DV position of P2 nucleus at the last time point of interphase	7	mm
290	NucPos_P2_lr_l	LR position of P2 nucleus at the last time point of interphase	7	mm
291	NucDis_P2_l-EC	distance between P2 nucleus and the embryonic center at the last time point of interphase	7	mm
292	NucDis_wt_AB_f	distance between AB nucleus and mean position of AB nucleus of wt embryos at the first time point of interphase	2	mm
293	NucDis_wt_P1_f	distance between P1 nucleus and mean position of P1 nucleus of wt embryos at the first time point of interphase	2	mm
294	NucDis_wt_ABa_f	distance between ABa nucleus and mean position of ABa nucleus of wt embryos at the first time point of interphase	3	mm
295	NucDis_wt_ABp_f	distance between ABp nucleus and mean position of ABp nucleus of wt embryos at the first time point of interphase	3	mm
296	NucDis_wt_EMS_f	distance between EMS nucleus and mean position of EMS nucleus of wt embryos at the first time point of interphase	4	mm
297	NucDis_wt_P2_f	distance between P2 nucleus and mean position of P2 nucleus of wt embryos at the first time point of interphase	4	mm
298	NucDis_wt_ABal_f	distance between ABal nucleus and mean position of ABal nucleus of wt embryos at the first time point of interphase	6	mm
299	NucDis_wt_ABar_f	distance between ABar nucleus and mean position of ABar nucleus of wt embryos at the first time point of interphase	6	mm
300	NucDis_wt_ABpl_f	distance between ABpl nucleus and mean position of ABpl nucleus of wt embryos at the first time point of interphase	6	mm
301	NucDis_wt_ABpr_f	distance between ABpr nucleus and mean position of ABpr nucleus of wt embryos at the first time point of interphase	6	mm
302	NucDis_wt_E_f	distance between E nucleus and mean position of E nucleus of wt embryos at the first time point of interphase	7	mm
303	NucDis_wt_MS_f	distance between MS nucleus and mean position of MS nucleus of wt embryos at the first time point of interphase	7	mm
304	NucDis_wt_C_f	distance between C nucleus and mean position of C nucleus of wt embryos at the first time point of interphase	8	mm
305	NucDis_wt_P3_f	distance between P3 nucleus and mean position of P3 nucleus of wt embryos at the first time point of interphase	8	mm
306	NucDis_wt_AB_m	distance between AB nucleus and mean position of AB nucleus of wt embryos at the midpoint of interphase	2	mm
307	NucDis_wt_P1_m	distance between P1 nucleus and mean position of P1 nucleus of wt embryos at the midpoint of interphase	2	mm
308	NucDis_wt_ABa_m	distance between ABa nucleus and mean position of ABa nucleus of wt embryos at the midpoint of interphase	4	mm
309	NucDis_wt_ABp_m	distance between ABp nucleus and mean position of ABp nucleus of wt embryos at the midpoint of interphase	4	mm
310	NucDis_wt_EMS_m	distance between EMS nucleus and mean position of EMS nucleus of wt embryos at the midpoint of interphase	4	mm
311	NucDis_wt_P2_m	distance between P2 nuclues and mean position of P2 nuelcus of wt embryos at the midpoint of interphase	6	mm
312	NucDis_wt_AB_m2	distance between AB nucleus and mean position of AB nucleus of wt embryos at the midpoint of interphase of both AB and P1	2	mm
313	NucDis_wt_P1_m2	distance between P1 nucleus and mean position of P1 nucleus of wt embryos at the midpoint of interphase of both AB and P1	2	mm
314	NucDis_wt_ABa_m4	distance between ABa nucleus and mean position of ABa nucleus of wt embryos at the midpoint of interphase all of cells at the 4-cell stage	4	mm
315	NucDis_wt_ABp_m4	distance between ABp nucleus and mean position of ABp nucleus of wt embryos at the midpoint of interphase all of cells at the 4-cell stage	4	mm
316	NucDis_wt_EMS_m4	distance between EMS nucleus and mean position of EMS nucleus of wt embryos at the midpoint of interphase all of cells at the 4-cell stage	4	mm
317	NucDis_wt_P2_m4	distance between P2 nucleus and mean position of P2 nucleus of wt embryos at the midpoint of interphase all of cells at the 4-cell stage	4	mm
318	NucDis_wt_P0_l	distance between P0 nucleus and mean position of P0 nucleus of wt embryos at the last time point of interphase	1	mm
319	NucDis_wt_AB_l	distance between AB nucleus and mean position of AB nucleus of wt embryos at the last time point of interphase	2	mm
320	NucDis_wt_P1_l	distance between P1 nucleus and mean position of P1 nucleus of wt embryos at the last time point of interphase	3	mm
321	NucDis_wt_ABa_l	distance between ABa nucleus and mean position of ABa nucleus of wt embryos at the last time point of interphase	4	mm
322	NucDis_wt_ABp_l	distance between ABp nucleus and mean position of ABp nucleus of wt embryos at the last time point of interphase	4	mm
323	NucDis_wt_EMS_l	distance between EMS nucleus and mean position of EMS nucleus of wt embryos at the last time point of interphase	6	mm
324	NucDis_wt_P2_l	distance between P2 nucleus and mean position of P2 nucleus of wt embryos at the last time point of interphase	7	mm
325	NucPos_P0_ap_cent	minimum AP position of P0 nucleus during interphase	1	mm
326	NucPos_P0_dv_cent	minimum DV position of P0 nucleus during interphase	1	mm
327	NucPos_P0_lr_cent	minimum LR position of P0 nucleus during interphase	1	mm
328	NucDis_P0_cent-EC	minimum distance between P0 nucleus and the embryonic center	1	mm
329	NucAng_ABp-ABa-P2	angle between ABp, ABa, and P2 nucleus	4	º
330	NucAng_EMS-ABa-P2	angle between EMS, ABa, and P2 nucleus	4	º
331	NucAng_ABp-ABa-EMS	angle between ABp, ABa, and EMS nucleus	4	º
332	NucAng_ABa-ABp-EMS	angle between ABa, ABp, and EMS nucleus	4	º
333	NucAng_P2-ABp-EMS	angle between P2, ABp, and EMS nucleus	4	º
334	NucAng_ABa-ABp-P2	angle between ABa, ABp, and P2 nucleus	4	º
335	NucAng_ABp-P2-ABa	angle between ABp, P2, and ABa nucleus	4	º
336	NucAng_EMS-P2-ABa	angle between EMS, P2, and ABa nucleus	4	º
337	NucAng_ABp-P2-EMS	angle between ABp, P2, and EMS nucleus	4	º
338	NucAng_ABa-EMS-ABp	angle between ABa, EMS, and ABp nucleus	4	º
339	NucAng_ABp-EMS-P2	angle between ABp, EMS, and P2 nucleus	4	º
340	NucAng_ABa-EMS-P2	angle between ABa, EMS, and P2 nucleus	4	º
341	DivTime_AB_P1_f	difference of division timing of AB and P1 at the first time point of mitotic phase	3	time point
342	DivTime_ABa_ABp_f	difference of division timing of ABa and ABp at the first time point of mitotic phase	4	time point
343	DivTime_ABa_EMS_f	difference of division timing of ABa and EMS at the first time point of mitotic phase	6	time point
344	DivTime_ABp_EMS_f	difference of division timing of ABp and EMS at the first time point of mitotic phase	6	time point
345	DivTime_EMS_P2_f	difference of division timing of EMS and P2 at the first time point of mitotic phase	7	time point
346	DivTime_AB_P1_l	difference of division timing of AB and P1 at the last time point of mitotic phase	4	time point
347	DivTime_ABa_ABp_l	difference of division timing of ABa and ABp at the last time point of mitotic phase	6	time point
348	DivTime_ABa_EMS_l	difference of division timing of ABa and EMS at the last time point of mitotic phase	7	time point
349	DivTime_ABp_EMS_l	difference of division timing of ABp and EMS at the last time point of mitotic phase	7	time point
350	DivTime_EMS_P2_l	difference of division timing of EMS and P2 at the last time point of mitotic phase	8	time point
351	NucDis_AB-P1_mean	mean distance between AB and P1 nucleus during interphase of both AB and P1	2	mm
352	DivTime_AB-ABa/p_f	difference of division timing of P0 at the first time point of mitotic phase and timing at the first time point of interphase of both ABa and ABp	4	time point
353	NucDis_ABa-ABp_mean	mean distance between ABa and ABp nucleus during interphase of both ABa and ABp	4	mm
354	NucDis_EMS-P2_mean	mean distance between EMS and P2 nucleus during interphase of both EMS and P2	6	mm
355	NucMov_AB_f-AB_8min	movement distance of AB nucleus during the first 12 time points of interphase	2	mm
356	NucMov_AB_f-AB_l	movement distance of AB nucleus during interphase	2	mm
357	NucMov_P1_f-P1_8min	movement distance of P1 nucleus during the first 12 time points of interphase	3	mm
358	NucMov_P1_f-P1_l	movement distance of P1 nucleus during interphase	3	mm
359	NucAng_ABa_P2	angle between plane passing through ABa, EMS, and P2 nucleus and plane passing through ABa, ABp, and P2 nucleus	4	º
360	NucAng_ABp_EMS	angle between plane passing through ABa, ABp, and EMS nucleus and plane passing through ABp, EMS, and P2 nucleus	4	º
361	NucPos_P1_ap_divAB	AP position of P1 nucleus at the first time point of mitotic phase of AB	2	mm
362	NucPos_P1_dv_divAB	DV position of P1 nucleus at the first time point of mitotic phase of AB	2	mm
363	NucPos_P1_lr_divAB	LR position of P1 nucleus at the first time point of mitotic phase of AB	2	mm
364	NucDis_P1_divAB-EC	distance between P1 nucleus and the embryonic center at the first time point of mitotic phase of AB	2	mm
365	NucPos_EMS_ap_divABa	AP position of EMS nucleus at the first time point of mitotic phase of ABa	4	mm
366	NucPos_EMS_dv_divABa	DV position of EMS nucleus at the first time point of mitotic phase of ABa	4	mm
367	NucDis_EMS_divABa-EC	distance between EMS nucleus and the embryonic center at the first time point of mitotic phase of ABa	4	mm
368	NucPos_P2_ap_divABa	AP position of P2 nucleus at the first time point of mitotic phase of ABa	4	mm
369	NucPos_P2_dv_divABa	DV position of P2 nucleus at the first time point of mitotic phase of ABa	4	mm
370	NucPos_P2_lr_divABa	LR position of P2 nucleus at the first time point of mitotic phase of ABa	4	mm
371	NucDis_P2_divABa-EC	distance between P2 nucleus and the embryonic center at the first time point of mitotic phase of ABa	4	mm
372	NucPos_EMS_ap_divABp	AP position of EMS nucleus at the first time point of mitotic phase of ABp	4	mm
373	NucPos_EMS_dv_divABp	DV position of EMS nucleus at the first time point of mitotic phase of ABp	4	mm
374	NucDis_EMS_divABp-EC	distance between EMS nucleus and the embryonic center at the first time point of mitotic phase of ABp	4	mm
375	NucPos_P2_ap_divABp	AP position of P2 nucleus at the first time point of mitotic phase of ABp	4	mm
376	NucPos_P2_dv_divABp	DV position of P2 nucleus at the first time point of mitotic phase of ABp	4	mm
377	NucPos_P2_lr_divABp	LR position of P2 nucleus at the first time point of mitotic phase of ABp	4	mm
378	NucDis_P2_divABp-EC	distance between P2 nucleus and the embryonic center at the first time point of mitotic phase of ABp	4	mm
379	NucPos_P2_ap_divEMS	AP position of P2 nucleus at the first time point of mitotic phase of EMS	6	mm
380	NucPos_P2_dv_divEMS	DV position of P2 nucleus at the first time point of mitotic phase of EMS	6	mm
381	NucPos_P2_lr_divEMS	LR position of P2 nucleus at the first time point of mitotic phase of EMS	6	mm
382	NucDis_P2_divEMS-EC	distance between P2 nucleus and the embryonic center at the first time point of mitotic phase of EMS	6	mm
383	NucPos_ABal_ap_divP2	AP position of ABal nucleus at the first time point of mitotic phase of P2	7	mm
384	NucPos_ABal_dv_divP2	DV position of ABal nucleus at the first time point of mitotic phase of P2	7	mm
385	NucPos_ABal_lr_divP2	LR position of ABal nucleus at the first time point of mitotic phase of P2	7	mm
386	NucDis_ABal_divP2-EC	distance between ABal nucleus and the embryonic center at the first time point of mitotic phase of P2	7	mm
387	NucPos_ABar_ap_divP2	AP position of ABar nucleus at the first time point of mitotic phase of P2	7	mm
388	NucPos_ABar_dv_divP2	DV position of ABar nucleus at the first time point of mitotic phase of P2	7	mm
389	NucPos_ABar_lr_divP2	LR position of ABar nucleus at the first time point of mitotic phase of P2	7	mm
390	NucDis_ABar_divP2-EC	distance between ABar nucleus and the embryonic center at the first time point of mitotic phase of P2	7	mm
391	NucPos_ABpl_ap_divP2	AP position of ABpl nucleus at the first time point of mitotic phase of P2	7	mm
392	NucPos_ABpl_dv_divP2	DV position of ABpl nucleus at the first time point of mitotic phase of P2	7	mm
393	NucPos_ABpl_lr_divP2	LR position of ABpl nucleus at the first time point of mitotic phase of P2	7	mm
394	NucDis_ABpl_divP2-EC	distance between ABpl nucleus and the embryonic center at the first time point of mitotic phase of P2	7	mm
395	NucPos_ABpr_ap_divP2	AP position of ABpr nucleus at the first time point of mitotic phase of P2	7	mm
396	NucPos_ABpr_dv_divP2	DV position of ABpr nucleus at the first time point of mitotic phase of P2	7	mm
397	NucPos_ABpr_lr_divP2	LR position of ABpr nucleus at the first time point of mitotic phase of P2	7	mm
398	NucDis_ABpr_divP2-EC	distance between ABpr nucleus and the embryonic center at the first time point of mitotic phase of P2	7	mm
399	NucDis_wt_P1_divAB	distance between P1 nucleus and mean position of P1 nucleus of wt embryos at the first time point of mitotic phase of AB	2	mm
400	NucDis_wt_EMS_divABa	distance between EMS nucleus and mean position of EMS nucleus of wt embryos at the first time point of mitotic phase of ABa	4	mm
401	NucDis_wt_P2_divABa	distance between P2 nucleus and mean position of P2 nucleus of wt embryos at the first time point of mitotic phase of ABa	4	mm
402	NucDis_wt_EMS_divABp	distance between EMS nucleus and mean position of EMS nucleus of wt embryos at the first time point of mitotic phase of ABp	4	mm
403	NucDis_wt_P2_divABp	distance between P2 nucleus and mean position of P2 nucleus of wt embryos at the first time point of mitotic phase of ABp	4	mm
404	NucDis_wt_P2_divEMS	distance between P2 nucleus and mean position of P2 nucleus of wt embryos at the first time point of mitotic phase of EMS	6	mm
405	NucDis_wt_ABal_divP2	distance between ABal nucleus and mean position of ABal nucleus of wt embryos at the first time point of mitotic phase of P2	7	mm
406	NucDis_wt_ABar_divP2	distance between ABar nucleus and mean position of ABar nucleus of wt embryos at the first time point of mitotic phase of P2	7	mm
407	NucDis_wt_ABpl_divP2	distance between ABpl nucleus and mean position of ABpl nucleus of wt embryos at the first time point of mitotic phase of P2	7	mm
408	NucDis_wt_ABpr_divP2	distance between ABpr nucleus and mean position of ABpr nucleus of wt embryos at the first time point of mitotic phase of P2	7	mm
409	NucDis_AB_SpnPos_P0	distance between AB nucleus and P0 spindle at the first time point of mitotic phase of P0	2	mm
410	NucDis_P1_SpnPos_P0	distance between P1 nucleus and P0 spindle at the first time point of mitotic phase of P0	2	mm
411	NucDis_ABa_SpnPos_AB	distance between ABa nucleus and AB spindle at the first time point of mitotic phase of AB	3	mm
412	NucDis_ABp_SpnPos_AB	distance between ABp nucleus and AB spindle at the first time point of mitotic phase of AB	3	mm
413	NucDis_EMS_SpnPos_P1	distance between EMS nucleus and P1 spindle at the first time point of mitotic phase of P1	4	mm
414	NucDis_P2_SpnPos_P1	distance between P2 nucleus and P1 spindle at the first time point of mitotic phase of P1	4	mm
415	SpnVol_AB_f	volume of AB spindle at the first time point of mitotic phase of AB	2	mm^3
416	SpnVol_ABa_f	volume of ABa spindle at the first time point of mitotic phase of ABa	4	mm^3
417	SpnVol_ABp_f	volume of ABp spindle at the first time point of mitotic phase of ABp	4	mm^3
418	SpnVol_EMS_f	volume of EMS spindle at the first time point of mitotic phase of EMS	6	mm^3
419	SpnVol_P0_f	volume of P0 spindle at the first time point of mitotic phase of P0	1	mm^3
420	SpnVol_P1_f	volume of P1 spindle at the first time point of mitotic phase of P1	3	mm^3
421	SpnVol_P2_f	volume of P2 spindle at the first time point of mitotic phase of P2	7	mm^3
