## Supplementary material for "Deep Collection of Quantitative Nuclear Division Dynamics Data in RNAi-treated *Caenorhabditis elegans* Embryos": Table S7

### Sheet: Sheet1
Table S7. Results of gene ontology (GO) analysis for genes counted in the right narrow peak and in the vicinity of the right narrow peak (see Figure 3B). The top 10 GO terms are shown.
For the genes in the right narrow peak of Figure 3B. No phenotypic characters could be calculated.								The gene list applied to GO analysis
GO biological process complete	#	expected	Fold Enrichment	+/-	raw P value	FDR		The genes in the right peak of Figure 2D	The genes in the tail of the right side of Figure 2D
cellular process	96	34.24	2.8	+	2.25e-37	1.41e-33		knl-1	npp-8
Unclassified	2	54.73	0.04	-	1.14e-30	1.8e-27		pbs-6	npp-6
biological_process	101	48.27	2.09	+	1.14e-30	2.4e-27		rnr-2	cdt-1
cell cycle	36	2.58	13.95	+	1e-30	3.16e-27		C05D11.3	mel-26
cell cycle process	30	2	15.02	+	2.51e-26	3.16e-23		cct-5	sur-6
cell division	24	1.08	22.25	+	8.66e-25	9.09e-22		zyg-11	ran-4
meiotic cell cycle	23	1.07	21.53	+	1.81e-23	1.63e-20		rpl-19	ima-2
cellular component organization	47	8.88	5.3	+	5.69e-23	4.48e-20		cks-1	mcm-4
microtubule-based process	24	1.39	17.29	+	2.18e-22	1.52e-19		apc-17	mix-1
cellular component organization or biogenesis	47	9.58	4.9	+	1.32e-21	8.31e-19		plk-1	xpo-2
								dyci-1	sas-4
For the genes in the vicinity of the right narrow peak of Figure 3B. Less than half of the phenotypic characters could be calculated.								ify-1	zen-4
GO biological process complete	#	expected	Fold Enrichment	+/-	raw P value	FDR		kle-2
protein localization to nucleus	5	0.03	> 100	+	4.53e-11	2.85e-07		C29E4.8
nucleocytoplasmic transport	5	0.04	> 100	+	5.79e-10	1.21e-06		sel-8
cell cycle process	7	0.23	30.09	+	8.02e-10	1.26e-06		gop-3
nuclear transport	5	0.04	> 100	+	5.79e-10	1.82e-06		C36A4.4
cell cycle	7	0.3	23.29	+	4.62e-09	5.82e-06		pas-4
import into nucleus	4	0.02	> 100	+	7.47e-09	5.88e-06		pbs-2
protein import into nucleus	4	0.02	> 100	+	6.07e-09	6.37e-06		cul-1
mitotic cell cycle	6	0.17	35.39	+	7.33e-09	6.6e-06		cct-6
embryo development ending in birth or egg hatching	6	0.18	32.83	+	1.14e-08	7.96e-06		cpsf-2
cellular component organization	9	1.03	8.7	+	4.63e-08	2.91e-05		F10C5.1
								mat-3
								F25H2.9
								sur-6
								rpb-8
								tat-5
								pbs-7
								idha-1
								mdt-30
								egg-3
								paa-1
								isy-1
								mex-3
								tsr-1
								mei-2
								par-2
								npp-9
								adr-1
								eif-2beta
								knl-2
								K06H7.6
								K07D4.3
								spt-5
								npp-3
								mix-1
								ifg-1
								par-5
								bub-1
								rnp-4
								cls-2
								him-10
								mei-1
								hcp-4
								T05C12.7
								cct-1
								gad-1
								erfa-1
								pfd-3
								sftb-1
								T09A5.11
								gars-1
								vha-15
								nmt-1
								cts-1
								T21B10.7
								gna-2
								T26A5.9
								taf-1
								prp-21
								mcm-2
								smgl-2
								klp-19
								xpo-2
								wee-1.3
								rpb-7
								tac-1
								nxt-1
								swsn-3
								pod-1
								glp-4
								gld-2
								ZC308.3
								eftu-2
								npp-10
								mcm-6
								ZK686.3
								rpl-23
								cyk-1
								eif-3.D
								pcf-11
								gars-1
								rpl-4
								rpl-13
								uba-1
								vha-12
								eif-3.G
								zyg-9
								spd-2
								pbs-7
								egg-3
								spd-5
								rpt-5
								cct-4
								pbs-4
								gna-2
								par-6
								eif-2gamma
								icp-1
								spg-7
