## Supplementary material for "Deep Collection of Quantitative Nuclear Division Dynamics Data in RNAi-treated *Caenorhabditis elegans* Embryos": Table S8

### Sheet: Sheet1
Table S8. Genes in the 24 clusters
Cluster 1:			Cluster 2:			Cluster 3:			Cluster 4:			Cluster 5:			Cluster 6:			Cluster 7:			Cluster 8:			Cluster 9:			Cluster 10:			Cluster 11:			Cluster 12:			Cluster 13:			Cluster 14:			Cluster 15:			Cluster 16:			Cluster 17:
name	num.		name	num.		name	num.		name	num.		name	num.		name	num.		name	num.		name	num.		name	num.		name	num.		name	num.		name	num.		name	num.		name	num.		name	num.		name	num.		name	num.
capg-2	3		C50F2.3	1		capg-2	1		cyc-1	2		cts-1	2		air-1	1		atp-4	1		atp-4	2		cdc-42	1		ani-1	1		air-1	1		bub-1	1		abu-14	1		abu-14	1		ama-1	1		ama-1	3		air-1	1
cdl-1	1		capg-2	1		cdt-1	2		eif-3.D	1		lrr-1	2		baf-1	1		cdc-42	1		cco-2	1		chp-1	4		arl-1	1		baf-1	2		C02B10.5	1		ama-1	1		baf-1	1		cdt-1	1		C34C12.8	1		arl-1	1
cdt-1	3		cdc-5L	1		knl-2	3		elt-1	1		mcm-7	1		cls-2	2		dlst-1	1		cts-1	1		csr-1	1		atp-4	1		bub-1	2		C23G10.8	1		C07A9.2	1		ccdc-55	1		chc-1	1		C50F2.3	1		C02B10.5	1
hcp-4	2		cdl-1	1		knl-3	1		fars-3	1		mei-2	1		gad-1	1		egg-3	1		cyc-1	3		eif-3.G	1		C23G10.8	4		cco-2	1		C32E8.5	2		C32F8.5	1		cdc-42	1		dhc-1	1		cco-2	1		C32E8.5	2
ima-2	2		csr-1	1		lin-53	4		idha-1	1		mel-28	1		gpb-1	4		eif-3.H	1		dlst-1	4		fzy-1	1		cco-2	1		cdc-42	1		C35D10.13	1		C50F2.3	1		chc-1	1		dcn-1	1		cdc-5L	2		C50F2.3	1
klp-10	1		hcp-4	1		mcm-2	2		lpd-5	2		nars-1	1		gsk-3	1		hsp-6	1		fars-3	1		gpb-1	1		chc-1	1		chp-1	1		cacn-1	1		cacn-1	1		ddx-23	1		dic-1	1		cls-2	2		cdc-26	1
lmn-1	4		hpo-41	1		smc-4	1		mrps-30	2		npp-1	4		hcp-3	1		mdh-2	1		goa-1	1		ipgm-1	1		cir-1	1		cls-2	1		cco-2	1		chc-1	1		dhc-1	1		die-1	1		csr-1	2		cir-1	2
mcm-2	1		ima-2	1		smo-1	1		pole-1	5		npp-11	4		K07C5.6	1		perm-5	1		hpo-41	1		mel-26	2		cpsf-2	2		cyl-1	1		cdl-1	1		cpf-2	1		dic-1	1		dyn-1	1		cyk-1	1		cpf-2	1
mcm-4	2		knl-2	2		tofu-6	2		pole-2	3		npp-3	3		lag-1	1		plrg-1	1		hsp-6	1		npp-3	1		cyl-1	2		dcn-1	2		chc-1	1		dad-1	1		eif-3.C	3		F10C2.4	1		dic-1	1		cyl-1	1
mcm-5	1		lig-1	1		Y23H5A.3	2		pri-2	1		npp-8	2		let-858	1		prp-38	1		idha-1	2		par-1	4		dcn-1	2		F19F10.9	2		cir-1	1		dhc-1	1		F10C2.4	1		F20D12.2	1		dyn-1	1		dic-1	1
mcm-7	2		mcm-2	2		Y47D3A.29	2		prp-38	1		pole-2	1		lpd-5	1		rpl-14	2		imb-3	1		par-2	5		ddx-23	2		gad-1	2		dad-1	1		die-1	1		glp-1	1		F23F1.5	1		F57F5.1	2		dyn-1	1
mix-1	2		mcm-4	2					psf-2	2		psf-2	2		mrpl-47	1		rpl-24.1	1		lpd-5	2		par-3	5		dic-1	2		gon-1	1		ddx-23	1		elt-1	1		gon-1	1		F53B7.3	2		goa-1	1		eif-3.C	1
npp-6	3		mcm-7	1					rps-20	1		ran-3	1		npp-3	1		sas-4	3		lrr-1	1		par-5	5		ect-2	1		hcp-3	1		dic-1	2		F20D12.2	1		hcp-4	1		F56C11.5	1		gsk-3	2		elt-1	1
npp-8	2		mel-32	1					sas-4	1		rpa-1	1		rpb-8	1		spd-2	2		mel-26	1		par-6	1		eef-2	1		hda-1	2		die-1	2		hda-1	2		hda-1	2		gad-1	1		K07C5.6	1		F20D12.2	2
ran-3	1		npp-6	2					T20H4.5	2		sap-49	1		T08G11.4	2		spd-5	5		pri-2	3		pkc-3	3		eif-3.H	2		hmp-2	2		ect-2	1		hel-1	1		him-10	1		glp-1	1		klp-10	1		fasn-1	1
rpa-1	3		npp-8	1					tin-44	1		T08G11.4	1		tpxl-1	1		spg-7	1		ran-4	1		T26G10.1	1		F10C2.4	1		imb-2	1		eif-3.C	1		him-10	1		hpo-41	1		gna-2	1		mei-2	1		gon-1	1
sds-22	1		pfd-3	1					tlf-1	1		tin-44	1					srpa-72	1		rpa-1	1		taf-1	1		F20D12.2	1		mcm-5	1		elf-1	1		inst-1	1		imb-3	1		gon-1	1		mel-32	1		gop-2	1
stip-1	2		ran-3	4					ucr-1	2		tufm-1	1								rpt-5	1		tpxl-1	2		F23E1.5	2		mig-32	1		F10C2.4	1		kbp-1	1		inst-1	1		gsk-3	1		mex-3	1		hcp-4	1
tag-335	1		rpa-1	1								Y39G10AR.8	1								sas-4	1		Y39G10AR.8	1		F32H2.6	2		mog-5	1		F19F10.9	1		klp-10	1		knl-3	1		hmp-2	1		mog-4	1		him-10	1
tin-44	1		stip-1	1																	tufm-1	1		zen-4	1		F56C11.5	1		npp-8	3		F23E1.5	1		let-858	1		lam-1	3		hpo-41	1		par-1	1		hlh-2	1
xpo-2	4		sur-6	2																	ucr-1	3					fasn-1	1		pat-4	1		F32H2.6	1		lig-1	1		let-858	1		imb-2	1		pos-1	1		hsp-6	1
zen-4	2		T13H5.4	1																	Y47D3A.29	2					fzy-1	1		perm-5	1		F53B7.3	1		lmn-1	1		mex-3	2		inst-1	1		rpl-24.1	1		iftb-1	1
zyg-9	1		zyg-9	1																							glp-1	1		pos-1	1		F56C11.5	2		lrr-1	1		mfap-1	1		lig-1	2		rpb-2	1		kbp-1	1
																											gop-2	1		rnp-4	1		F57F5.1	1		M03F8.3	1		moa-2	1		mdh-2	1		sap-49	1		klp-10	1
																											hlh-2	1		rpb-8	1		hcp-3	1		mdh-2	1		mog-5	1		mig-32	3		sds-22	2		knl-3	2
																											hmp-2	1		spt-5	1		hlh-2	1		mei-1	1		mrps-30	1		mig-38	1		smgl-2	2		lag-1	1
																											hsp-6	1		srz-23	1		hmp-2	1		mel-32	2		ncbp-1	1		moa-2	1		spt-5	2		let-504	1
																											imb-2	3		T19B4.5	2		idha-1	1		mesp-1	1		ncbp-2	1		mog-5	1		T08G11.4	1		lig-1	1
																											ipgm-1	1		T26G10.1	1		inst-1	1		mfap-1	1		nxt-1	1		perm-5	2		T13H5.4	1		M03F8.3	1
																											K07C5.6	1		tin-44	1		ipgm-1	2		mig-38	1		pat-4	1		pkc-3	1		T25G3.3	2		mcm-7	1
																											lag-1	1		tsr-1	2		itfb-1	1		mix-1	1		pfd-3	1		pod-2	1		taf-9	1		mei-2	1
																											lam-2	1		usp-39	1		K07C5.6	1		moa-2	1		prp-17	1		pole-2	1		zen-4	1		mel-32	1
																											let-504	1		W03D8.4	1		lag-1	1		ncbp-2	1		prp-21	1		pos-1	2					mesp-1	2
																											let-607	2		Y51A2D.7	2		lam-1	2		npp-8	1		prp-31	1		prp-21	2					mig-38	2
																											let-858	1		ykt-6	1		lam-2	1		pal-1	1		prp-38	1		prp-31	1					mog-4	1
																											mcm-5	2					let-504	2		pkc-3	1		prp-4	1		R08D7.2	1					mog-5	2
																											mei-2	1					mcm-7	1		plrg-1	1		R08D7.2	1		rba-1	1					ncbp-1	1
																											mel-28	2					mfap-1	1		prp-21	1		rpb-11	1		rbpl-1	1					ncbp-2	1
																											mfap-1	1					mlc-5	1		prp-31	1		rpb-8	1		rbx-1	2					npp-1	1
																											mog-4	3					mrpl-47	1		prp-38	1		rpl-13	1		rev-1	1					nxt-1	1
																											nars-1	1					mrps-30	1		prp-4	2		sap-49	1		rpb-11	1					pal-1	1
																											ncbp-2	1					ncbp-1	2		psf-2	1		scc-3	1		rpb-2	1					pbs-4	1
																											npp-8	1					ncbp-2	1		R08D7.1	1		skn-1	1		rpb-7	1					pri-2	1
																											nxt-1	2					pal-1	1		R08D7.2	1		smgl-2	1		rpl-4	1					prp-17	1
																											pal-1	1					par-5	1		rbpl-1	1		spt-5	1		skn-1	1					prp-21	1
																											pat-4	1					pat-4	2		rev-1	1		sqv-4	2		slx-1	1					rev-1	1
																											pcf-11	1					pbs-7	1		rsp-3	1		T04G9.4	1		sna-2	1					rba-1	1
																											plrg-1	2					pod-2	1		scc-3	1		tads-1	1		sqv-4	1					rpb-7	1
																											pod-2	1					pos-1	1		skn-1	1		taf-9	1		srz-23	2					rpb-8	1
																											prp-31	2					prp-17	2		skp-1	1		tbx-33	1		symk-1	1					rsp-7	1
																											prp-4	1					prp-21	1		smo-1	1		tlf-1	1		T04G9.4	1					skp-1	2
																											rev-1	1					rbpl-1	1		srpa-72	1		tlk-1	1		T13H5.4	1					slx-1	1
																											rnp-4	2					rpb-3	2		sru-41	1		tufm-1	1		tag-335	1					smc-4	1
																											rpb-7	1					rsp-3	2		srz-23	1		uaf-2	1		tlf-1	1					smo-1	2
																											rsp-3	1					rsp-7	3		stip-1	2		unc-37	1		tofu-6	1					snr-3	1
																											smc-4	2					sam-4	1		T10C6.5	2		W03D8.4	1		unc-37	1					srz-4	2
																											sna-2	1					skp-1	2		T19B4.5	1					vha-15	2					T10C6.5	1
																											spg-7	1					slx-1	1		tofu-6	1											T13H5.4	1
																											sru-41	2					spd-2	1		usp-39	2											T20H4.5	1
																											srz-23	1					spt-5	1		vha-15	1											tads-1	1
																											T10C6.5	1					srpa-72	2		vps-32.1	1											taf-1	2
																											T26G10.1	2					sru-41	1		ykt-6	1											taf-5	1
																											tads-1	2					symk-1	2														tbx-33	1
																											taf-1	1					tads-1	1														tsr-1	2
																											taf-5	1					taf-5	1														uaf-2	1
																											taf-9	1					taf-9	1														usp-39	2
																											teg-4	1					tat-5	1														vha-15	1
																											tlk-1	2					teg-4	1														vps-32.1	1
																											tsr-1	1					tlf-1	1														Y48G10A.4	1
																											uaf-2	1					tlk-1	1
																											uba-1	1					unc-37	2
																											Y48G10A.4	1					vha-1	1
																											Y51A2D.7	2					vps-32.1	1
																											zyg-9	1					Y23H5A.3	1
