## Supplementary material for "Deep Collection of Quantitative Nuclear Division Dynamics Data in RNAi-treated *Caenorhabditis elegans* Embryos": Table S9

### Sheet: Sheet1
Table S9. Top three Biological Process gene ontology GO terms for each of the 24 gene clusters. FDR, false discovery rate
#	Biological Processes	FDR
1	cell cycle	7.58e-14
	cellular component organization	1.78e-12
	organelle organization	3.18e-12
2	cell cycle	4.49e-12
	mitotic cell cycle process	1.58e-10
	mitotic cell cycle	4.59e-10
3	mitotic cell cycle	9.25e-10
	cell cycle	1.38e-09
	cell cycle process	7.79e-09
4	cellular nitrogen compound biosynthetic process	1.11e-05
	macromolecule biosynthetic process	1.32e-05
	cellular macromolecule biosynthetic process	1.81e-05
5	cell cycle	1.92e-06
	nucleus organization	2.31e-06
	protein import	1.24e-05
6	microtubule cytoskeleton organization involved in mitosis	2.33e-11
	microtubule cytoskeleton organization	4.74e-09
	mitotic cell cycle process	1.38e-08
7	cellular component biogenesis	0.00572
	microtubule organizing center organization	0.00715
	cytoskeleton organization	0.0119
8	cellular respiration	2.13e-06
	energy derivation by oxidation of organic compounds	3.67e-06
	generation of precursor metabolites and energy	3.82e-05
9	microtubule cytoskeleton organization	1.16e-15
	microtubule cytoskeleton organization involved in mitosis	4.27e-15
	establishment or maintenance of cell polarity	5.16e-15
10	nucleic acid metabolic process	1.03e-16
	gene expression	2.02e-16
	nucleobase-containing compound metabolic process	2.98e-16
11	cellular component organization or biogenesis	2.71e-10
	cellular component organization	7.35e-09
	organelle organization	4.26e-08
12	nucleic acid metabolic process	5.17e-17
	cellular process	8.54e-17
	gene expression	2.02e-16
13	RNA splicing, via transesterification reactions	3.16e-20
	RNA splicing, via transesterification reactions with bulged adenosine as nucleophile	4.75e-20
	mRNA processing	7.69e-20
14	cellular process	1.61e-14
	gene expression	1.79e-13
	cellular nitrogen compound metabolic process	2.5e-13
15	nucleobase-containing compound metabolic process	1.3e-11
	cellular process	1.36e-11
	organic substance metabolic process	1.54e-11
16	cellular process	3.21e-08
	RNA metabolic process	7.25e-08
	nucleic acid metabolic process	1.56e-06
17	nucleic acid metabolic process	1.26e-16
	nucleobase-containing compound metabolic process	3.24e-15
	cellular aromatic compound metabolic process	5.01e-15
18	mRNA metabolic process	5.57e-07
	mRNA processing	8.26e-07
	gene expression	2.2e-06
19	RNA splicing, via transesterification reactions	2.44e-06
	RNA splicing, via transesterification reactions with bulged adenosine as nucleophile	3.05e-06
	mRNA metabolic process	3.78e-06
20	mRNA processing	5.14e-10
	RNA processing	2.08e-09
	RNA metabolic process	2.38e-09
21	gene expression	1.76e-11
	RNA metabolic process	1.44e-09
	nucleic acid metabolic process	3.38e-09
22	RNA splicing, via transesterification reactions	0.00386
	mRNA processing	0.00421
	RNA splicing, via transesterification reactions with bulged adenosine as nucleophile	0.00483
23	cellular process	2.98e-12
	multicellular organism development	4.25e-11
	nucleic acid metabolic process	5.41e-11
24	cellular process	3.7e-06
	gene expression	0.000498
	cellular nitrogen compound metabolic process	0.00415
