## Supplementary material for "Deep Collection of Quantitative Nuclear Division Dynamics Data in RNAi-treated *Caenorhabditis elegans* Embryos": Table S10

### Sheet: Sheet1
Table S10. Genes and their descriptions in Cluster 9 and Cluster 8
Cluster 9
Name	GO term			Deescription extracted from the WormBase
	#1	#2	#3
cdc-42				Is an ortholog of human CDC42 (cell division cycle 42) and is involved in establishment of mitotic spindle orientation.
chp-1				Encodes a protein containing two CHORD domains that is required for embryonic polarity, germline development, and vulval development.
csr-1				Encodes, by alternative splicing, two isoforms of an Argonaute protein, and is involved in P granule assembly.
eif-2gamma				Is an ortholog of human EIF2S3 (eukaryotic translation initiation factor 3 subunit G.
eif-3.G				Encodes an artholog of human EIF3G (eukaryotic translation initiation factor activity.
fzy-1				Is an ortholog of human CDC20 (cell division cycle 20), and is involved in polarity specification of anterior/posterior axis.
gpb-1				Is an ortholog of human GNB1 (G protein subunit beta 1); GNB2 (G protein subunit beta 2); and GNB4 (G protein subunit beta 4) and is involved in establishment of mitotic spindle orientation.
ipgm-1				Encodes an experimentally confirmed cofactor-independent phosphoglycerate mutase that is essential for embryonic and larval viability.
mel-26				Encodes a MATH and BTB/POZ domain-containing protein that functions as a novel substrate-specific adaptor of the CUL-3-containing E3 ubiquitin ligase and is involved in establishment of mitotic spindle orientation.
npp-3				Is an ortholog of human NUP205 (nucleoporin 205), is predicted to be a structural constituent of nuclear pore, and is involved in establishment of mitotic spindle orientation.
par-1				Is an ortholog of human MARK2 (microtubule affinity regulating kinase 2) and MARK3 (microtubule affinity regulating kinase 3) and is involved in asymmetric protein localization in cell fate determination.
par-2				Encodes a protein containing a C3HC4-type RING-finger and is involved in asymmetric cell division; asymmetric protein localization in cell fate determination; and establishment of mitotic spindle orientation.
par-3				Is an ortholog of human PARD3 (par-3 family cell polarity regulator) and PARD3B (par-3 family cell polarity regulator beta) and is involved in establishment of mitotic spindle orientation and polarity specification of anterior/posterior axis.
par-5				Is an ortholog of human YWHAB/YWHAZ (tyrosine 3-monooxygenase/tryptophan 5-monooxygenase activation protein beta/zeta) and is involved in asymmetric protein localization involved in cell fate determination and polarity specification of anterior/posterior axis.
par-6				Is an ortholog of human PARD6A/PARD6B/PARD6G (par-6 family cell polarity regulator alpha/beta/gamma) and is involved in establishment of mitotic spindle localization and polarity specification of anterior/posterior axis.
pkc-3				Is an ortholog of human PRKCI (protein kinase C iota) and PRKCZ (protein kinase C zeta) and plays an essential role in establishing anterior-posterior polarity.
T26G10.1				Encodes an ortholog of human DDX47 (DEAD-box helicase 47) and is predicted to have RNA binding activity and RNA helicase activity.
taf-1				Encodes an ortholog of human TAF1 (TATA-box binding protein associated factor 1) and TAF1L (TATA-box binding protein associated factor 1 like) and is predicted to contribute to transcription regulatory region DNA binding activity.
tpxl-1				Encodes the C. elegans ortholog of Xenopus laevis TPX2 and is involved in astral microtubule organization and mitotic spindle assembly.
zen-4				Is an ortholog of human KIF23 (kinesin family member 23) and exhibits several functions, including ATP-dependent microtubule motor activity, plus-end-directed; identical protein binding activity; and microtubule binding activity.
Cluster 8
Name	GO term			Description extracted from the WormBase
	#1	#2	#3
atp-4				Encodes an ortholog of human ATP5PF (ATP synthase peripheral stalk subunit F6) and is predicted to have proton transmembrane transporter activity.
cox-5A				Is an ortholog of human COX5A (cytochrome c oxidase subunit 5A), is predicted to have cytochrome-c oxidase activity, and is involved in mitochondrial electron transport, cytochrome c to oxygen.
cts-1				Is an ortholog of human CS (citrate synthase), and is predicted to have citrate (Si)-synthase activity. Localizes to mitochondrion.
cyc-1				Is an ortholog of human CYC1 (cytochrome c1) and is predicted to have electron transporter, transferring electrons within CoQH2-cytochrome c reductase complex activity.
dlst-1				Is an ortholog of human DLST (dihydrolipoamide S-succinyltransferase) and is predicted to have dihydrolipoyllysine-residue succinyltransferase activity.
fars-3				Encodes an ortholog of human FARSB (phenylalanyl-tRNA synthetase subunit beta) and is predicted to contribute to phenylalanine-tRNA ligase activity.
goa-1				Encodes an ortholog of human GNAO1 (G protein subunit alpha o1) and exhibits G protein-coupled acetylcholine receptor activity, GTP binding activity, and GTPase activity.
hpo-41				pseudogene
hsp-6				Encodes an ortholog of human HSPA9 (heat shock protein family A (Hsp70) member 9) and is involved in mitochondrial unfolded protein response.
idha-1				Is an ortholog of human IDH3A (isocitrate dehydrogenase (NAD(+)) 3 catalytic subunit alpha), is predicted to have isocitrate dehydrogenase (NAD+) activity, and localizes to mitochondrion.
imb-3				Encodes an ortholog of human IPO5 (importin 5) and RANBP6 (RAN binding protein 6), and is predicted to have nuclear import signal receptor activity and nuclear localization sequence binding activity.
lpd-5				Is an ortholog of human NDUFS4 (NADH:ubiquinone oxidoreductase subunit S4) and is predicted to have NADH dehydrogenase (ubiquinone) activity.
lrr-1				Encodes an ortholog of human LRR1 (leucine rich repeat protein 1) and is a substrate recognition subunit of E3 ubiquitin ligase.
mel-26				Encodes a MATH and BTB/POZ domain-containing protein that functions as a substrate recognition subunit of E3 ubiquitin ligase.
pola-1				Encodes an ortholog of human POLA1 (DNA polymerase alpha 1, catalytic subunit) and is predicted to have DNA binding activity, DNA-directed DNA polymerase activity, and nucleotide binding activity.
pri-2				Encodes an ortholog of human PRIM2 (DNA primase subunit 2) and is predicted to contribute to DNA primase activity.
ran-4				Encodes an ortholog of human NUTF2 (nuclear transport factor 2) and is predicted to interact with nucleoporins.
rpa-1				Encodes an ortholog of human RPA1 (replication protein A1) and is involved in positive regulation of helicase activity.
rpt-5				Encodes an ortholog of human PSMC3 (proteasome 26S subunit, ATPase 3) and is predicted to have ATP binding activity and hydrolase activity.
sas-4				Encodes a predicted coiled-coil protein and is involved in centriole replication and maintenance of protein location.
tufm-1				Encodes an ortholog of human TUFM (Tu translation elongation factor, mitochondrial) and is predicted to have translation elongation factor activity.
ucr-1				Encodes an ortholog of human UQCRC1 (ubiquinol-cytochrome c reductase core protein 1) and is predicted to contribute to endopeptidase activity.
