## Supplementary material for "Deep Collection of Quantitative Nuclear Division Dynamics Data in RNAi-treated *Caenorhabditis elegans* Embryos": Table S11

### Sheet: Sheet1
Table S11. Biological Process gene ontology (GO) terms predicted for the 18 uncharacterized genes
uncharacterized gene	cluster	Biological Process GO terms predicted based on RNAi-induced phenotypes	Biological Process GO terms predicted by homology-based method (geneontology.org)	Biological Process GO terms predicted based on RNAi-induced phenotype and also included in the higher-level concepts of those predicted by homology-based method
C02B10.5	12	nucleic acid metabolic process/cellular process/gene expression
	17	nucleic acid metabolic process/nucleobase-containing compound metabolic process/cellular aromatic compound metabolic process
	19	RNA splicing, via transesterification reactions/RNA splicing, via transesterification reactions with bulged adenosine as nucleophile/mRNA metabolic process
	21	gene expression/RNA metabolic process/nucleic acid metabolic process
	23	cellular process/multicellular organism development/nucleic acid metabolic process
C23G10.8	10	nucleic acid metabolic process/gene expression/nucleobase-containing compound metabolic process
	12	nucleic acid metabolic process/cellular process/gene expression
C34C12.8	16	cellular process/RNA metabolic process/nucleic acid metabolic process	protein import into mitochondrial matrix/regulation of catalytic activity/protein folding	cellular process
	20	mRNA processing/RNA processing/RNA metabolic process
	23	cellular process/multicellular organism development/nucleic acid metabolic process
	24	cellular process/gene expression/cellular nitrogen compound metabolic process
F10C2.4	10	nucleic acid metabolic process/gene expression/nucleobase-containing compound metabolic process	nucleic acid phosphodiester bond hydrolysis/DNA replication/DNA-dependent DNA replication/DNA biosynthetic process/nucleotide-excision repair, DNA gap filling/base-excision repair, gap-filling/DNA replication proofreading	nucleic acid metabolic process/cellular process/cellular nitrogen compound metabolic process/nucleobase-containing compound metabolic process/organic substance metabolic process
	12	nucleic acid metabolic process/cellular process/gene expression
	14	cellular process/gene expression/cellular nitrogen compound metabolic process
	15	nucleobase-containing compound metabolic process/cellular process/organic substance metabolic process
	23	cellular process/multicellular organism development/nucleic acid metabolic process
F20D12.2	10	nucleic acid metabolic process/gene expression/nucleobase-containing compound metabolic process	mRNA export from nucleus	gene expression/cellular process
	13	RNA splicing, via transesterification reactions/RNA splicing, via transesterification reactions with bulged adenosine as nucleophile/mRNA processing
	15	nucleobase-containing compound metabolic process/cellular process/organic substance metabolic process
	17	nucleic acid metabolic process/nucleobase-containing compound metabolic process/cellular aromatic compound metabolic process
F23F1.5	15	nucleobase-containing compound metabolic process/cellular process/organic substance metabolic process	snRNA import into nucleus/protein import into nucleus/DNA ligation
	20	mRNA processing/RNA processing/RNA metabolic process
F32H2.6	10	nucleic acid metabolic process/gene expression/nucleobase-containing compound metabolic process
	12	nucleic acid metabolic process/cellular process/gene expression
F56C11.5	10	nucleic acid metabolic process/gene expression/nucleobase-containing compound metabolic process
	12	nucleic acid metabolic process/cellular process/gene expression
	15	nucleobase-containing compound metabolic process/cellular process/organic substance metabolic process
	18	mRNA metabolic process/mRNA processing/gene expression
F57F5.1	12	nucleic acid metabolic process/cellular process/gene expression	proteolysis/proteolysis involved in cellular protein catabolic process
	16	cellular process/RNA metabolic process/nucleic acid metabolic process
	19	RNA splicing, via transesterification reactions/RNA splicing, via transesterification reactions with bulged adenosine as nucleophile/mRNA metabolic process
M03F8.3	13	RNA splicing, via transesterification reactions/RNA splicing, via transesterification reactions with bulged adenosine as nucleophile/mRNA processing	RNA processing/spliceosomal complex assembly/mRNA splicing, via spliceosome	gene expression/cellular process/nucletic acid metabolic process/RNA splicing, via transesterification reactions/RNA splicing, via transesterification reactions with bulged adenosine as nucleophile/mRNA processing/nucleobase-containing compound metabolic process/cellular aromatic compound metabolic process
	17	nucleic acid metabolic process/nucleobase-containing compound metabolic process/cellular aromatic compound metabolic process
	22	RNA splicing, via transesterification reactions/mRNA processing/RNA splicing, via transesterification reactions with bulged adenosine as nucleophile
	23	cellular process/multicellular organism development/nucleic acid metabolic process
R08D7.1	13	RNA splicing, via transesterification reactions/RNA splicing, via transesterification reactions with bulged adenosine as nucleophile/mRNA processing	mRNA splicing, via spliceosome	RNA splicing, via transesterification reactions/RNA splicing, via transesterification reactions with bulged adenosine as nucleophile/mRNA processing/gene expression/RNA metabolic process/nucleic acid metabolic process/cellular process
	21	gene expression/RNA metabolic process/nucleic acid metabolic process
	23	cellular process/multicellular organism development/nucleic acid metabolic process
T04G9.4	14	cellular process/gene expression/cellular nitrogen compound metabolic process	lysine biosynthetic process via aminoadipic acid	cellular process/organic substance metabolic process
	15	nucleobase-containing compound metabolic process/cellular process/organic substance metabolic process
	18	mRNA metabolic process/mRNA processing/gene expression
	23	cellular process/multicellular organism development/nucleic acid metabolic process
T08G11.4	5	cell cycle/nucleus organization/protein import	RNA methylation/7-methylguanosine cap hypermethylation/7-methylguanosine RNA capping	cellular process/RNA metabolic process/nucleic acid metabolic process
	6	microtubule cytoskeleton organization involved in mitosis/microtubule cytoskeleton organization/mitotic cell cycle process
	16	cellular process/RNA metabolic process/nucleic acid metabolic process
T13H5.4	2	cell cycle/mitotic cell cycle process/mitotic cell cycle	mRNA splicing, via spliceosome	nucleobase-containing compound metabolic process/cellular process/organic substance metabolic process/RNA metabolic process/cellular aromatic compound metabolic process/mRNA processing/RNA processing
	15	nucleobase-containing compound metabolic process/cellular process/organic substance metabolic process
	16	cellular process/RNA metabolic process/nucleic acid metabolic process
	17	nucleic acid metabolic process/nucleobase-containing compound metabolic process/cellular aromatic compound metabolic process
	20	mRNA processing/RNA processing/RNA metabolic process
T19B4.5	11	cellular component organization or biogenesis/cellular component organization/organelle organization
	13	RNA splicing, via transesterification reactions/RNA splicing, via transesterification reactions with bulged adenosine as nucleophile/mRNA processing
	23	cellular process/multicellular organism development/nucleic acid metabolic process
T20H4.5	4	cellular nitrogen compound biosynthetic process/macromolecule biosynthetic process/cellular macromolecule biosynthetic process	mitochondrial electron transport, NADH to ubiquinone/response to drug/oxidation-reduction process/mitochondrial respiratory chain complex I assembly/aerobic respiration
	17	nucleic acid metabolic process/nucleobase-containing compound metabolic process/cellular aromatic compound metabolic process
	20	mRNA processing/RNA processing/RNA metabolic process
T25G3.3	16	cellular process/RNA metabolic process/nucleic acid metabolic process	ribosomal large subunit export from nucleus/protein transport	cellular process
	24	cellular process/gene expression/cellular nitrogen compound metabolic process
T26G10.1	9	microtubule cytoskeleton organization/microtubule cytoskeleton organization involved in mitosis/establishment or maintenance of cell polarity	ribosome biogenesis/rRNA processing	cellular process/cellular component organization or biogenesis/gene expression/RNA metabolic process/nucleic acid metabolic process
	10	nucleic acid metabolic process/gene expression/nucleobase-containing compound metabolic process
	11	cellular component organization or biogenesis/cellular component organization/organelle organization
	21	gene expression/RNA metabolic process/nucleic acid metabolic process
