## Supplementary material for "Deep Collection of Quantitative Nuclear Division Dynamics Data in RNAi-treated *Caenorhabditis elegans* Embryos": Table S12

### Sheet: Sheet1
Table S12. RNAi-induced phenotypes for the 161 genes for which fewer than five sets of quantitative data could be obtained
Chr.	GenePair(primer)	ORF	gene name	phenotype
I	T08G11.4	T08G11.4		no early embryo
I	Y48G1A_54.b	Y48G1A.5	xpo-2	cytokinesis
I	F22D6.3	F22D6.3	nars-1	no early embryo
I	F26B1.3	F26B1.3	ima-2	spindle appearance
I	F32H2.3	F32H2.3	spd-2	spindle appearance
I	F32H2.6	F32H2.6		no cell division
I	F57B10.10	F57B10.10	dad-1	no early embryo
I	T06G6.9	T06G6.9	pfd-3	chromosome segregation
I	T21E12.4	T21E12.4	dhc-1	multinucleate
I	Y47G6A_247.f	Y47G6A.10	spg-7	reduced brood size
I	B0511.9	B0511.9	cdc-26	no early embryo
I	C04F12.4	C04F12.4	rpl-14	multinucleate
I	C53D5.a	C53D5.6	imb-3	no early embryo
I	D1007.12	D1007.12	rpl-24.1	germline
I	F25H5.4	F25H5.4	eef-2	no early embryo
I	F26E4.1	F26E4.1	sur-6	multinucleate
I	F32H2.5	F32H2.5	fasn-1	no cell division
I	R05D11.3	R05D11.3	ran-4	no early embryo
I	W03D8.4	W03D8.4		nuclear appearance
I	Y105E8C.e	Y105E8A.16	rps-20	no early embryo
I	Y39G10A_246.h	Y39G10AR.8	eif-2gamma	no early embryo
I	B0041.4	B0041.4	rpl-4	reduced brood size
I	C32E8.2	C32E8.2	rpl-13	nuclear appearance, multinucleate
I	F39H11.5	F39H11.5	pbs-7	no early embryo
I	F56H1.4	F56H1.4	rpt-5	no early embryo
I	T20F5.2	T20F5.2	pbs-4	no early embryo
I	T23G11.2	T23G11.2	gna-2	no early embryo
I	T26E3.3	T26E3.3	par-6	complex cell division (nuclei are merged between two cells)
I	Y39G10A_246.c	Y39G10AR.8	eif-2gamma	no early embryo
I	Y39G10A_246.i	Y39G10AR.13	icp-1	multinucleate
I	Y47G6A_247.g	Y47G6A.10	spg-7	no early embryo
I	C09D4.5	C09D4.5	rpl-19	no early embryo
I	C36B1.4	C36B1.4	pas-4	a few embryo
I	C47B2.4	C47B2.4	pbs-2	no cell division
I	F25H2.9	F25H2.9	pas-5	no cell division
I	F26H9.6	F26H9.6	rab-5	yolk granule
I	F27C1.7	F27C1.7	atp-3	no early embryo
I	F46F11.5	F46F11.5	vha-10	no early embryo
I	F52B5.6	F52B5.6	rpl-25.2	no early embryo
I	F53G12.10	F53G12.10	rpl-7	no cell division
I	H15N14.1	H15N14.1	adr-1	no early embryo
I	H28O16.1	H28O16.1	atp-1	no early embryo
I	K05C4.1	K05C4.1	pbs-5	no early embryo
I	M01A10.3	M01A10.3	ostd-1	no cell division
I	R12E2.3	R12E2.3	rpn-8	no cell division
I	T08B2.10	T08B2.10	rps-17	multinucleate
I	T19B4.2	T19B4.2	npp-7	nuclear appreance
I	W08E3.1	W08E3.1	snr-2	a few embryo
I	Y18D10A.20	Y18D10A.20	pfn-1	no early embryo
I	Y71F9A_282.b	Y71F9AL.17	copa-1	sterile, clear
I	Y87G2A.l	Y87G2A.5	glp-4	no early embryo
I	ZC308.1	ZC308.1	gld-2	no or a few embryo
I	ZC308.3	ZC308.3		no early embryo
II	F33G12.4	F33G12.4	lrr-1	nuclear appearance, cytokinesis
II	F22B5.8	F22B5.7	zyg-9	cytokinesis
II	F59E12.11	F59E12.11	sam-4	germline
II	M106.1	M106.1	mix-1	cytokinesis
II	ZK177.6	ZK177.6	fzy-1	sterile, no early embryo
II	T19E10.1	T19E10.1	ect-2	sterile
II	T28D9.10	T28D9.10	snr-3	multinucleate, cytokinesis
II	F22B5.2	F22B5.2	eif-3.G	no early embryo
II	F22B5.7	F22B5.7	zyg-9	cytokinesis
II	F44F4.2	F44F4.2	egg-3	sterile
II	K01C8.10	K01C8.10	cct-4	no early embryo
II	C08B11.1	C08B11.1	zyg-11	no early embryo
II	C09H10.7	C09H10.7	apc-17	no early embryo
II	C27A2.3	C27A2.3	ify-1	no early embryo
II	F10B5.6	F10B5.6	emb-27	no cell division
II	F54A3_31.e	F54A3.3	cct-3	no early embryo
II	K07D4.3	K07D4.3	rpn-11	no cell division
II	M110.4	M110.4	ifg-1	no early embryo
II	M28.5	M28.5		a few embryo
II	R06F6.10	M106.1	mix-1	nuclear appreance
II	T01H3.4	T01H3.4	perm-1	no cell division
II	T05C12.7	T05C12.7	cct-1	no or a few embryo
II	T09A5.11	T09A5.11	ostb-1	no cell division
II	T21B10.7	T21B10.7	cct-2	sterile, clear
II	Y38A8.2	Y38A8.2	pbs-3	sterile, a few embryo
II	Y53C12A.1	Y53C12A.1	wee-1.3	sterile
II	Y54E2A.3	Y54E2A.3	tac-1	multinucleate
III	B0361.10	B0361.10	ykt-6	no cell division
III	F35G12.8	F35G12.8	smc-4	nuclear appearance
III	R13F6.1	R13F6.1	kbp-1	multinucleate
III	T12D8.7	T12D8.7	taf-9	clear, reduced brood size
III	T20G5.2	T20G5.2	cts-1	multinucleate
III	Y43F4B.6	Y43F4B.6	klp-19	spindle appearance
III	Y49E10.19	Y49E10.19	ani-1	cytokinesis
III	C26E6.4	C26E6.4	rpb-2	reduced brood size, clear, no early embryo
III	C38D4.3	C38D4.3	mel-28	cytokinesis, nuclear appearance
III	F20H11.3	F20H11.3	mdh-2	germline, Clear
III	W07B3.2	W07B3.2	gei-4	clear, no early embryo
III	C35D10.13	C35D10.13	tost-1	nuclear appearance
III	T08A11.2	T08A11.2	sftb-1	clear
III	T12D8.6	T12D8.6	mlc-5	multinucleate, clear
III	B0336.10	B0336.10	rpl-23	sterile, clear, cytokinesis
III	F11H8.4	F11H8.4	cyk-1	clear
III	R08D7.3	R08D7.3	eif-3.D	no early embryo
III	R144.2	R144.2	pcf-11	clear, no early embryo
III	T10F2.1	T10F2.1	gars-1	no early embryo
III	C02F5.1	C02F5.1	knl-1	sterile
III	C02F5.9	C02F5.9	pbs-6	sterile, one-cell arrest
III	C03C10.3	C03C10.3	rnr-2	nuclear appreance, large embryo
III	C05D11.3	C05D11.3	txdc-9	sterile
III	C07G2.3	C07G2.3	cct-5	no cell division
III	C14B9.4	C14B9.4	plk-1	no cell division
III	C29E4.2	C29E4.2	kle-2	no cell division
III	C29E4.8	C29E4.8	let-754	large embryo
III	C32A3.1	C32A3.1	sel-8	sterile
III	C34E10.1	C34E10.1	gop-3	sterile
III	C36A4.4	C36A4.4		no cell division
III	D2045.6	D2045.6	cul-1	large embryo
III	F01F1.8	F01F1.8	cct-6	no cell division
III	F10C5.1	F10C5.1	mat-3	no cell division
III	F10C5.2	F10C5.2	nemp-1	no cell division
III	F43C1.2	F43C1.2	mpk-1	sterile
III	F44B9.7	F44B9.7	mdt-30	multinucleate
III	F48E8.5	F48E8.5	paa-1	multinucleate
III	F54C8.3	F54C8.3	emb-30	no cell division
III	F57B9.2	F57B9.2	let-711	no cell division
III	F59A2.1	F59A2.1	npp-9	nuclear appreance
III	K06H7.1	K06H7.1		no cell division
III	K06H7.6	K06H7.6	apc-2	no cell division
III	K10D2.6	K10D2.6	emb-8	multinucleate, no cell division
III	R07E5.3	R07E5.3	snfc-5	sterile
III	R10E11.8	R10E11.8	vha-1	no cell division
III	T03F6.5	T03F6.5	lis-1	multinucleate
III	T05G5.3	T05G5.3	cdk-1	no cell division
III	T07C4.7	T07C4.7	mev-1	slow growth
III	T10F2.4	T10F2.4	prp-19	multinucleate
III	T17E9.2	T17E9.2	nmt-1	sterile
III	T20H4.3	T20H4.3	pars-1	sterile, no early embryo
III	T23G5.1	T23G5.1	rnr-1	multinucleate, cytokinesis, nuclear appearance
III	T26A5.9	T26A5.9	dlc-1	multinucleate
III	W06F12.1	W06F12.1	lit-1	multinucleate, no cell division
III	Y47D3A.c	Y47D3A.29	pola-1	nuclear appreance
III	Y55B1A_115.c	F10C5.1	mat-3	no cell division
III	Y71H2_375.b	Y71H2AM.17	swsn-3	no cell division
III	Y76A2B.1	Y76A2B.1	pod-1	no cell division
III	ZK328.2	ZK328.2	eftu-2	no cell division
III	ZK328.5	ZK328.5	npp-10	multinucleate
III	ZK632.1	ZK632.1	mcm-6	no nucleus
III	ZK686.3	ZK686.3		osmotic sensitivity
IV	C55C3.5	C55C3.5	perm-5	cytokinesis
IV	Y41D4A_3457.a	Y41D4B.19	npp-8	nuclear appearance
IV	Y41D4A_3073.b	Y41D4B.19	npp-8	nuclear appearance
IV	Y41D4A_3457.d	Y41D4B.19	npp-8	nuclear appearance
IV	C47E12.5	C47E12.5	uba-1	no cell division
IV	C09G4.3	C09G4.3	cks-1	multinucleate
IV	C17H12.1	C17H12.1	dyci-1	multinucleate
IV	F38H4.9	F38H4.9	let-92	no early embryo
IV	M7.1	M7.1	let-70	no early embryo
V	C37H5.8	C37H5.8	hsp-6	multinucleate
V	F57F5.1	F57F5.1		cytokinesis
V	T05H4.12	T05H4.12	atp-4	slow growth
V	T10B5.6	T10B5.6	knl-3	chromosome segregation
V	F29F11.1	F29F11.1	sqv-4	cytokinesis, no early embryo
V	K07C11.2	K07C11.2	air-1	nuclear appearance
V	ZK287.5	ZK287.5	rbx-1	no early embryo
V	T05H4.6	T05H4.6	erfa-1	a few embryo
V	T06E6.2	T06E6.2	cyb-3	osmotic sensitivity
X	F20B6.2	F20B6.2	vha-12	no-cell-division
